# Taxonomic classification of strain PO100/5 shows a broader geographic distribution and genetic markers of the recently described *Corynebacterium silvaticum*

**DOI:** 10.1101/2020.07.17.206599

**Authors:** Marcus Vinicius Canário Viana, Rodrigo Profeta, Alessandra Lima da Silva, Raquel Hurtado, Janaína Canário Cerqueira, Bruna Ferreira Sampaio Ribeiro, Marcelle Oliveira Almeida, Francielly Morais-Rodrigues, Manuela Oliveira, Luís Tavares, Henrique Figueiredo, Alice Rebecca Wattam, Debmalya Barh, Preetam Ghosh, Artur Silva, Vasco Azevedo

**Affiliations:** Department of Genetics, Ecology and Evolution, Institute of Biological Sciences, Federal University of Minas Gerais, Belo Horizonte, Minas Gerais, Brazil; Department of Genetics, Institute of Biological Sciences, Federal University of Pará, Belém, Pará, Brazil; Centre for Interdisciplinary Research in Animal Health, Faculty of Veterinary Medicine, University of Lisbon, Lisboa, Portugal; National Reference Laboratory of Aquatic Animal Disease, Federal University of Minas Gerais, Belo Horizonte, Minas Gerais, Brazil; Biocomplexity Institute, University of Virginia, Charlottesville, Virginia, USA; Institute of Integrative Omics and Applied Biotechnology, Purba Medinipur, West Bengal, India; Department of Computer Science, Virginia Commonwealth University, Richmond, Virginia, USA

**Author notes:** Corresponding author: Dr. Vasco Azevedo, (VA).

## Abstract

The bacterial strain PO100/5 was isolated from a skin abscess of a pig (*Sus scrofa domesticus*) in the Alentejo region of southern Portugal. It was identified as *Corynebacterium pseudotuberculosis* using biochemical tests, multiplex PCR and Pulsed Field Gel Electrophoresis. After genome sequencing and *rpoB* phylogeny, the strain was classified as *C. ulcerans*. To better understand the taxonomy of this strain and improve identification methods, we compared strain PO100/5 to other publicly available genomes from the *C. diphtheriae* group. Taxonomic analysis reclassified it and three others strains as belonging to the recently described *C. silvaticum*, which have been isolated from wild boar and roe deer in Germany and Austria. The results showed that PO100/5 is the first sequenced genome of a *C. silvaticum* strain from a domestic animal and a different geographical region, is a putative producer of the *diphtheriae* toxin, and has a unique sequence type. Genomic analysis of PO100/5 showed four prophages and eight conserved genomic islands when compared to *C. ulcerans*. Pangenome analysis of 38 *C. silvaticum* and 76 *C. ulcerans* samples suggest that *C. silvaticum* is a clonal species, with 73.6% of conserved genes and a pangenome near to being closed (α > 0.952). 172 conserved genes are unique to *C. silvaticum* when compared to *C. ulcerans*, with most related to nutrient uptake and metabolism, prophages or immune evasion. These unique genes could be used as genetic markers for species identification. This information can be useful for identification and surveillance of this pathogen, especially in regard to the possibility of zoonotic transmission.
