## Supplementary File 1 for "Taxonomic classification of strain PO100/5 shows a broader geographic distribution and genetic markers of the recently described *Corynebacterium silvaticum*"

### Sheet: Sheet1
Species	Strain	Host	Country	Accession number
C. belfantii	631	Human	Belarus	LSVP01
C. belfantii	1137	Human	Belarus	LSVX01
C. belfantii	1556	Human	Belarus	LSYD01
C. belfantii	1734	Human	Belarus	LSWA01
C. belfantii	2937	Human	Belarus	LSWH01
C. belfantii	4499	Human	Belarus	LSXH01
C. belfantii	4663	Human	Belarus	LSXV01
C. belfantii	4766	Human	Belarus	LSXP01
C. belfantii	5130	Human	Belarus	LSWZ01
C. belfantii	FRC0043T	Human	France	OANN01
C. diphtheriae subsp diphtheriae	NCTC 11397T	-	USA	LN831026.1
C. diphtheriae subsp lausannense	CHUV2995T	Human	Switzerland	LT990688.1
C. pseudotuberculosis biovar equi	31	Buffalo	Egypt	CP003421.3
C. pseudotuberculosis biovar ovis	ATCC 19410T	Sheep	Brazil	CP021251.1
C. rouxii	FRC0190T	Human	France	LR738855.1
C. silvaticum	KL0182T	Boar	Germany	SDQO02
C. silvaticum	KL0183	Boar	Germany	SRR7825401
C. silvaticum	KL0259	Boar	Germany	SRR7825414
C. silvaticum	KL0260	Boar	Germany	SRR7825417
C. silvaticum	KL0374	Boar	Germany	SRR7825405
C. silvaticum	KL0382	Boar	Germany	SRR7825406
C. silvaticum	KL0386	Boar	Germany	SRR7825407
C. silvaticum	KL0394	Boar	Germany	SRR7825389
C. silvaticum	KL0395	Boar	Germany	SRR7825388
C. silvaticum	KL0396	Boar	Germany	SRR7825387
C. silvaticum	KL0400	Boar	Germany	SRR7825386
C. silvaticum	KL0401	Boar	Germany	SRR7825393
C. silvaticum	KL0581	Boar	Germany	SRR7825370
C. silvaticum	KL0598	Boar	Germany	SRR7825373
C. silvaticum	KL0615	Boar	Germany	SRR7825366
C. silvaticum	KL0707	Boar	Germany	SRR7825360
C. silvaticum	KL0709	Boar	Germany	SRR7825361
C. silvaticum	KL0773	Boar	Germany	SRR7825362
C. silvaticum	KL0774	Boar	Germany	SRR7825363
C. silvaticum	KL0882	Boar	Germany	SRR7825436
C. silvaticum	KL0883	Boar	Germany	SRR7825437
C. silvaticum	KL0884	Boar	Germany	SRR7825442
C. silvaticum	KL0886	Boar	Germany	SRR7825443
C. silvaticum	KL0887	Boar	Germany	SRR7825440
C. silvaticum	KL0938	Boar	Germany	SRR7825434
C. silvaticum	KL0957	Boar	Germany	SDVC01
C. silvaticum	KL0968	Boar	Germany	SRR7825428
C. silvaticum	KL1003	Boar	Germany	SRR7825431
C. silvaticum	KL1006	Boar	Germany	SRR7825430
C. silvaticum	KL1007	Boar	Germany	SRR7825433
C. silvaticum	KL1008	Boar	Germany	SRR7825432
C. silvaticum	KL1009	Boar	Germany	SRR7825425
C. silvaticum	KL1010	Boar	Germany	SRR7825424
C. silvaticum	KL1196	Roe deer	Germany	SDVD01.1
C. ulcerans	0102	-	-	AP012284.1
C. ulcerans	0211	Human	Japan	AP019662.1
C. ulcerans	02-13	Human	Austria	JABGCM01.1
C. ulcerans	03-8664	Human	France	LGSY02
C. ulcerans	04-13	Animal	Austria	JABGCN01.1
C. ulcerans	04-15	Human	Austria	JABGCP01.1
C. ulcerans	04-3911	Human	France	LGSX01
C. ulcerans	04-7514	Dog	France	LJVH01
C. ulcerans	05-13	Animal	Austria	JABGCO01.1
C. ulcerans	05146	-	-	CP009716.1
C. ulcerans	06-16	Human	Austria	JABGCQ01
C. ulcerans	06-19	Human	Austria	JABGCR01
C. ulcerans	08-1143-CB1	Pig	Germany	SRR7825397
C. ulcerans	809	-	Brazil	CP002790.1
C. ulcerans	2590	Human	Brazil	MPSS01
C. ulcerans	4940	Human	Belarus	LSWN01
C. ulcerans	131001	-	-	CP010818.1
C. ulcerans	131002	-	-	CP011095.1
C. ulcerans	210931	-	-	CP009583.1, CP009584.1
C. ulcerans	210932	-	-	CP009500.1
C. ulcerans	BR-AD 2649	Dog	Brazil	MPST01
C. ulcerans	BR-AD22	-	Brazil	CP002791.1
C. ulcerans	FH2016-1	Human	Japan	AP019663.1
C. ulcerans	FRC11	-	France	CP009622.1
C. ulcerans	FRC58	-	France	CP011913.1
C. ulcerans	KL0126-cb2	Human	Germany	SRR7825396
C. ulcerans	KL0194	Human	Germany	SRR7825400
C. ulcerans	KL0195	Human	Germany	SRR7825399
C. ulcerans	KL0199	Human	Germany	SRR7825398
C. ulcerans	KL0246-cb3	Human	Germany	SRR7825403
C. ulcerans	KL0251-cb4	Cat	Germany	SRR7825402
C. ulcerans	KL0252-cb5	Cat	Germany	SRR7825415
C. ulcerans	KL0315-cb6	Human	Germany	SRR7825408
C. ulcerans	KL0318-cb7	Dog	Germany	SRR7825409
C. ulcerans	KL0345	Cat	Germany	SRR7825410
C. ulcerans	KL0349	Human	Germany	SRR7825411
C. ulcerans	KL0350	Human	UK	SRR7825404
C. ulcerans	KL0387-cb8	Human	Germany	SRR7825412
C. ulcerans	KL0392-cb9	Cat	Germany	SRR7825413
C. ulcerans	KL0433	Human	Germany	SRR7825392
C. ulcerans	KL0442	Human	Germany	SRR7825391
C. ulcerans	KL0451	Human	Germany	SRR7825390
C. ulcerans	KL0468	Human	Germany	SRR7825384
C. ulcerans	KL0472	Human	Germany	SRR7825382
C. ulcerans	KL0475	Human	Germany	SRR7825383
C. ulcerans	KL0483	Human	Germany	SRR7825380
C. ulcerans	KL0497	Human	Germany	SRR7825381
C. ulcerans	KL0501	Human	Germany	SRR7825378
C. ulcerans	KL0515	Human	Germany	SRR7825379
C. ulcerans	KL0540	Human	Germany	SRR7825376
C. ulcerans	KL0541	Human	Germany	SRR7825377
C. ulcerans	KL0547	Human	Germany	SRR7825374
C. ulcerans	KL0556	Human	Germany	SRR7825375
C. ulcerans	KL0785	Human	Germany	SRR7825346
C. ulcerans	KL0796	Human	Germany	SRR7825345
C. ulcerans	KL0818	Human	Germany	SRR7825344
C. ulcerans	KL0825	Human	Germany	SRR7825343
C. ulcerans	KL0832	Human	Germany	SRR7825342
C. ulcerans	KL0840	Human	Germany	SRR7825341
C. ulcerans	KL0846	Human	Germany	SRR7825340
C. ulcerans	KL0853	Human	Germany	SRR7825339
C. ulcerans	KL0867	Human	Germany	SRR7825353
C. ulcerans	KL0870	Human	Germany	SRR7825352
C. ulcerans	KL0876	Human	Germany	SRR7825438
C. ulcerans	KL0880	Human	Germany	SRR7825439
C. ulcerans	KL0941	Human	Germany	SRR7825435
C. ulcerans	KL1015	Human	Germany	SRR7825347
C. ulcerans	KL1017	Cattle	Germany	SRR7825348
C. ulcerans	KL1025	Cat	Germany	SRR7825349
C. ulcerans	KZN-2016-48390	-	South Africa	MIOS01
C. ulcerans	LSPQ-04227	Human	Canada	JZUS01
C. ulcerans	LSPQ-04228	Human	Quebec	JZUT01
C. ulcerans	MRi49	Horse	UK	CP046863.1
C. ulcerans	NCTC 12077	Human	UK	AYUJ01
C. ulcerans	NCTC 7908	-	-	LS483400.1
C. ulcerans	NCTC 7910T	-	UK	LT906443.1
C. ulcerans	NCTC 8639	-	-	LS483416.1
C. ulcerans	NCTC 8666	-	-	UFXR01
C. ulcerans	PO100/5	-	Portugal	CP021417.1
C. ulcerans	W25	Boar	Germany	VFEM01
