## Supplementary File 2 for "Taxonomic classification of strain PO100/5 shows a broader geographic distribution and genetic markers of the recently described *Corynebacterium silvaticum*"

### Sheet: Sorted by C. silvaticum
Average nucleotide identity. Strains highlighted in yellow are Corynebacterium ulcerans strains reclassified as C. silvaticum. Strains highlighted in blue are Corynebacterium ulcerans strains from lineage 2. ANI values under 78.64 % are showed as "NA"
	C. silvaticum KL0182	C. ulcerans lineage 1 NCTC7910	C. ulcerans lineage 2 NCTC12077	C. pseudotuberculosis ovis ATCC19410	C. pseudotuberculosis equi 31	C. diphtheriae diphtheriae NCTC11397	C. diphtheriae lausannense CHUV2995	C. belfantii FRC0043	C. rouxii FRC0190
C. silvaticum KL0182	100	91.1024	91.1704	85.5851	85.5422	79.1316	79.6989	NA	79.4294
C. silvaticum KL1006	99.9967	91.0996	91.1762	85.5236	85.5276	NA	79.6263	NA	79.4447
C. silvaticum KL0883	99.9964	91.0789	91.1663	85.5838	85.5475	79.0351	79.7289	NA	79.4288
C. silvaticum KL0401	99.9963	91.0932	91.1995	85.5165	85.4974	NA	79.7608	NA	79.8066
C. silvaticum KL0938	99.9963	91.0646	91.1824	85.6068	85.5718	79.1142	79.7451	NA	79.4987
C. silvaticum KL1196	99.9956	91.07	91.2453	85.5309	85.5643	79.0906	79.6798	NA	79.4341
C. silvaticum KL0260	99.9952	91.0538	91.1983	85.6029	85.5212	79.1168	79.7305	NA	79.4003
C. silvaticum KL0968	99.995	91.0849	91.1465	85.5484	85.5453	78.8446	79.4089	NA	79.2244
C. silvaticum KL0773	99.9949	91.0299	91.1938	85.5587	85.5465	79.1023	79.6588	NA	79.4686
C. ulcerans 04-13	99.9948	91.0419	91.1864	85.6051	85.5504	79.1213	79.785	NA	79.5152
C. silvaticum KL0396	99.9947	91.0598	91.1749	85.5263	85.508	79.0365	79.6543	NA	79.5296
C. silvaticum KL0598	99.9947	91.1437	91.1777	85.5479	85.5409	79.0063	79.5131	NA	79.3687
C. silvaticum KL0707	99.9946	91.0781	91.1718	85.5857	85.5504	78.9143	79.5711	NA	79.3188
C. silvaticum KL0615	99.9946	91.1137	91.1794	85.5888	85.5279	79.1116	79.6703	NA	79.4165
C. silvaticum KL1003	99.9941	91.068	91.1869	85.5609	85.5631	79.0173	79.6678	NA	79.4091
C. silvaticum KL0183	99.994	91.0955	91.1562	85.5599	85.5475	79.0131	79.705	NA	79.3559
C. silvaticum KL0884	99.994	91.1546	91.1111	85.5708	85.5942	NA	NA	NA	79.3175
C. silvaticum KL0395	99.9939	91.0461	91.2266	85.5254	85.5202	79.1129	79.7295	NA	79.4626
C. ulcerans W25	99.9939	91.0691	91.1822	85.5691	85.5443	79.0292	79.6411	NA	79.3391
C. silvaticum KL0709	99.9937	91.0844	91.143	85.5647	85.5349	78.9403	79.6509	NA	79.3154
C. silvaticum KL0259	99.9933	91.0299	91.131	85.5404	85.5121	NA	79.7562	NA	79.3715
C. silvaticum KL0957	99.9933	91.0961	91.186	85.5838	85.5234	79.0941	79.6616	NA	79.283
C. silvaticum KL0400	99.9929	91.0662	91.1763	85.5531	85.5808	79.101	79.659	NA	79.4016
C. silvaticum KL0374	99.9926	91.0893	91.1721	85.5488	85.522	79.0865	79.6382	NA	79.3392
C. silvaticum KL0882	99.9924	91.062	91.1769	85.5184	85.5397	78.9752	79.695	NA	79.5271
C. silvaticum KL1010	99.9912	91.063	91.2223	85.5126	85.563	78.9417	79.5637	NA	79.3986
C. silvaticum KL0382	99.9911	91.0883	91.1473	85.541	85.4937	79.0964	79.6377	NA	79.4368
C. silvaticum KL0581	99.991	91.0718	91.2042	85.4892	85.5323	NA	79.5598	NA	79.4975
C. silvaticum KL0774	99.9908	91.0831	91.1874	85.5885	85.577	79.1308	79.8028	NA	79.5701
C. silvaticum KL0886	99.9901	91.0979	91.2102	85.5363	85.5372	79.0102	79.7607	NA	79.4683
C. silvaticum KL1008	99.989	91.1251	91.2452	85.5651	85.6164	NA	79.7897	NA	79.4144
C. silvaticum KL0386	99.9887	91.1054	91.2068	85.5415	85.5524	79.1788	79.7781	NA	79.6331
C. silvaticum KL0394	99.9887	91.1054	91.2068	85.5415	85.5524	79.1788	79.7781	NA	79.6331
C. silvaticum KL1009	99.9883	91.0723	91.1504	85.5587	85.4942	79.0987	79.7905	NA	79.5021
C. silvaticum KL1007	99.9832	91.1161	91.1664	85.5905	85.4927	NA	79.7354	NA	79.463
C. silvaticum KL0887	99.9712	91.0908	91.2091	85.5863	85.5398	79.0984	79.7089	NA	79.5047
C. ulcerans 05-13	99.7778	91.0822	91.1586	85.5706	85.5153	78.9746	79.7628	NA	79.3437
C. ulcerans PO1005	99.7592	91.1223	91.1604	85.6623	85.6028	79.3959	79.9764	NA	79.8555
C. ulcerans 038664	91.4122	96.3703	98.3624	85.2587	85.3091	NA	NA	NA	NA
C. ulcerans LSPQ04228	91.3279	95.8723	98.0396	85.0486	84.9297	79.316	79.1177	NA	79.3783
C. ulcerans LSPQ04227	91.2972	95.8968	98.0283	85.0185	84.9601	79.1921	NA	NA	79.2831
C. ulcerans 131002	91.2897	95.81	97.8297	85.055	85.0451	79.6498	79.6224	NA	79.7794
C. ulcerans 047514	91.2709	95.882	97.9649	85.0848	85.0399	79.4814	79.4876	NA	79.9879
C. ulcerans FRC11	91.2004	96.3995	99.9626	85.0807	85.0242	79.7221	79.7222	NA	79.794
C. ulcerans NCTC12077	91.1704	96.3642	100	84.9968	84.8964	79.2462	79.2188	NA	79.8457
C. ulcerans KL0349	91.1632	96.3737	99.953	85.0507	84.9489	79.2945	NA	NA	79.861
C. ulcerans 06-19	91.1593	98.7068	96.3136	84.9166	84.8686	79.5083	79.3429	NA	79.7605
C. ulcerans KL0818	91.1585	98.7999	96.3179	84.8972	84.9253	NA	NA	NA	NA
C. ulcerans KL0785	91.1528	98.7766	96.2785	84.9282	84.9051	NA	NA	NA	79.4253
C. ulcerans KL1017	91.1526	98.7465	96.3799	85.0042	84.9238	NA	NA	NA	NA
C. ulcerans KL0126-cb2	91.1509	98.7653	96.3302	84.939	84.9131	NA	NA	NA	NA
C. ulcerans KL0853	91.1498	98.7045	96.2183	84.9475	84.9385	NA	NA	NA	79.7133
C. ulcerans 04-15	91.1442	98.7304	96.3404	84.9569	84.8999	79.2702	NA	NA	79.6331
C. ulcerans KL0392-cb9	91.1419	98.7447	96.2878	84.9314	84.9269	NA	NA	NA	79.6059
C. ulcerans KL0387-cb8	91.134	98.7258	96.3366	84.9255	84.9527	NA	NA	NA	79.7549
C. ulcerans 08-1143-CB1	91.1305	98.7659	96.3231	84.9361	84.9043	NA	79.3189	NA	79.6013
C. ulcerans KL0451	91.1275	98.7487	96.3683	84.9158	84.9636	NA	NA	NA	79.5292
C. ulcerans KL0345	91.1255	98.681	96.3593	84.9895	84.8799	78.9556	79.1055	NA	79.2324
C. ulcerans KL0350	91.1218	98.6834	96.373	84.9231	84.8424	NA	NA	NA	79.4648
C. ulcerans 043911	91.1208	98.6756	96.2554	85.1228	85.019	79.3346	79.9243	79.4647	80.3096
C. ulcerans BRAD2649	91.1207	98.5262	96.2082	84.9052	84.8639	79.3439	NA	NA	79.7877
C. ulcerans KL0501	91.1203	98.6132	96.4584	84.9486	84.8843	79.2537	79.0801	NA	79.5505
C. ulcerans KL0846	91.12	98.6933	96.3375	84.9377	84.8697	NA	79.1527	NA	79.4602
C. ulcerans KL0194	91.1183	98.6789	96.3682	84.965	84.9118	NA	NA	NA	79.4082
C. ulcerans KL0832	91.1159	98.6753	96.3673	84.9823	84.8697	79.2092	79.2137	NA	79.4074
C. ulcerans KL0252-cb5	91.1157	98.7369	96.3629	84.9939	84.9458	NA	NA	NA	79.9757
C. ulcerans KL0876	91.115	98.707	96.3634	85.004	84.951	79.2446	NA	NA	79.5514
C. ulcerans KL0246-cb3	91.1147	98.7208	96.3573	84.9643	84.9126	79.451	NA	NA	79.8207
C. ulcerans NCTC8666	91.1146	96.3808	99.8334	85.0872	85.058	79.455	79.4692	79.056	80.1603
C. ulcerans KL0840	91.1144	98.6893	96.351	84.9725	84.8677	NA	NA	NA	79.3175
C. ulcerans 809	91.1142	98.7031	96.3758	85.0638	84.9771	79.6499	79.696	NA	80.0054
C. ulcerans 4940	91.1112	98.7618	96.3649	84.9138	84.8758	NA	NA	NA	79.5055
C. ulcerans KZN201648390	91.1096	98.6525	96.335	84.9108	84.9401	79.515	79.5788	79.5004	79.9814
C. ulcerans 05146	91.1085	98.7061	96.3748	85.0711	84.9585	79.5155	79.4061	NA	79.7379
C. ulcerans KL0796	91.1083	98.6701	96.4111	84.982	84.959	NA	NA	NA	79.8017
C. ulcerans KL0251-cb4	91.1073	98.7298	96.3643	84.9615	84.9347	NA	NA	NA	79.8226
C. ulcerans KL0941	91.1044	98.6976	96.2507	84.9065	84.9066	79.3258	NA	NA	80.0932
C. ulcerans 0102	91.1029	98.6347	96.3253	85.0293	85.0068	79.7249	79.6933	79.3601	80.2744
C. ulcerans KL0515	91.1028	98.8156	96.3189	84.9768	84.8895	79.219	NA	NA	79.6256
C. ulcerans NCTC7910	91.1024	100	96.3642	85.053	84.9308	79.2889	79.3123	NA	79.5544
C. ulcerans 131001	91.1014	98.6135	96.369	84.9985	84.9715	79.6855	79.6611	79.1249	79.94
C. ulcerans KL1015	91.0992	98.6823	96.2943	84.9549	84.9469	NA	79.5013	79.4361	80.0048
C. ulcerans 210932	91.096	98.5963	96.3682	85.05	84.9603	79.6608	79.6422	NA	79.9261
C. ulcerans 0211	91.0939	98.6217	96.3371	85.052	84.9748	79.7208	79.7237	79.4448	80.2538
C. ulcerans KL0433	91.0905	98.7067	96.3107	85.0087	84.9673	NA	NA	NA	79.4394
C. ulcerans KL0556	91.0879	98.6526	96.3172	84.9187	84.9227	79.2128	79.2577	NA	79.5873
C. ulcerans NCTC8639	91.0854	99.9926	96.3567	85.0678	85.0202	79.5463	79.5054	NA	79.8067
C. ulcerans KL0547	91.0827	98.7501	96.4108	84.942	84.8853	NA	NA	NA	79.6576
C. ulcerans NCTC7908	91.0826	99.9856	96.3627	85.0028	84.9916	NA	79.6503	NA	79.7308
C. ulcerans KL0468	91.0824	98.77	96.4232	84.9262	84.8393	NA	NA	NA	79.5528
C. ulcerans KL0880	91.0796	98.7401	96.353	84.9756	84.9364	79.415	NA	NA	79.8555
C. ulcerans MRi49	91.0791	98.6521	96.2347	85.0445	85.0851	79.7368	79.5207	79.253	79.9986
C. ulcerans KL0870	91.079	98.6615	96.3394	84.9855	84.9202	NA	79.5349	NA	79.9486
C. ulcerans KL0318-cb7	91.0751	98.6917	96.2902	84.9531	84.9533	NA	79.4702	NA	80.059
C. ulcerans KL1025	91.075	98.6382	96.3116	84.9352	84.9652	NA	79.6322	79.5094	79.9585
C. ulcerans KL0497	91.0717	98.7336	96.3916	84.9368	84.8705	79.3433	NA	NA	79.6249
C. ulcerans KL0472	91.0713	98.7442	96.3965	84.929	84.888	79.1801	79.3804	NA	79.7394
C. ulcerans KL0315-cb6	91.0707	98.6673	96.2624	84.9315	84.9022	NA	79.4152	NA	80.0405
C. ulcerans KL0825	91.0706	98.6899	96.3072	84.966	84.8264	NA	NA	NA	79.48
C. ulcerans KL0442	91.0657	98.6544	96.2836	84.9741	84.9625	NA	79.4445	79.2812	79.9581
C. ulcerans KL0541	91.0628	98.7234	96.397	84.9512	84.9193	78.9254	NA	NA	79.8582
C. ulcerans KL0867	91.0627	98.7324	96.3492	84.9539	84.8803	NA	NA	NA	79.7671
C. ulcerans 06-16	91.0617	98.7238	96.3057	84.9309	84.8764	NA	NA	NA	79.7614
C. ulcerans FH20161	91.0561	98.6563	96.3456	85.0286	85.0098	79.83	79.768	NA	80.3567
C. ulcerans KL0540	91.0558	98.7349	96.3167	84.9349	84.8715	NA	79.3315	NA	79.7781
C. ulcerans KL0483	91.0521	98.6484	96.3382	84.9055	84.8316	79.1945	NA	NA	79.6153
C. ulcerans 02-13	91.0519	98.7211	96.3306	84.9442	84.8535	79.3374	NA	NA	79.4374
C. ulcerans KL0199	91.0506	98.6315	96.3884	84.9573	84.9727	79.2622	79.1332	NA	79.5061
C. ulcerans BRAD22	91.0478	98.6434	96.2485	85.0458	84.9397	79.8353	79.6416	NA	80.0794
C. ulcerans 2590	91.0469	98.7932	96.3044	84.954	84.9547	79.0679	79.1379	NA	79.5472
C. ulcerans FRC58	91.0467	98.7175	96.3632	85.078	85.0863	79.7594	79.7579	NA	80.1715
C. ulcerans 210931	91.0333	98.7318	96.3219	85.0392	84.9774	79.4379	79.3589	NA	80.1076
C. ulcerans KL0475	91.0237	98.657	96.438	84.7542	84.7943	NA	NA	NA	NA
C. ulcerans KL0195	91.007	98.7375	96.2943	84.9546	84.8904	NA	NA	NA	79.8423
C. diphtheriae lausannense CHUV2995	79.6989	79.3123	79.2188	78.6388	NA	95.0698	100	99.2471	91.6843
C. diphtheriae diphtheriae NCTC11397	79.1316	79.2889	79.2462	78.9576	79.1204	100	95.1124	95.0621	92.8312
C. belfantii FRC0043	NA	NA	NA	NA	NA	95.0993	99.297	100	91.8862

### Sheet: Sorted by C. ulcerans lineage 1
Average nucleotide identity. Strains highlighted in yellow are Corynebacterium ulcerans strains reclassified as C. silvaticum. Strains highlighted in blue are Corynebacterium ulcerans strains from lineage 2. ANI values under 78.64 % are showed as "NA"
	C. silvaticum KL0182	C. ulcerans lineage 1 NCTC7910	C. ulcerans lineage 2 NCTC12077	C. pseudotuberculosis ovis ATCC19410	C. pseudotuberculosis equi 31	C. diphtheriae diphtheriae NCTC11397	C. diphtheriae lausannense CHUV2995	C. belfantii FRC0043	C. rouxii FRC0190
C. ulcerans NCTC7910	91.1024	100	96.3642	85.053	84.9308	79.2889	79.3123	NA	79.5544
C. ulcerans NCTC8639	91.0854	99.9926	96.3567	85.0678	85.0202	79.5463	79.5054	NA	79.8067
C. ulcerans NCTC7908	91.0826	99.9856	96.3627	85.0028	84.9916	NA	79.6503	NA	79.7308
C. ulcerans KL0515	91.1028	98.8156	96.3189	84.9768	84.8895	79.219	NA	NA	79.6256
C. ulcerans KL0818	91.1585	98.7999	96.3179	84.8972	84.9253	NA	NA	NA	NA
C. ulcerans 2590	91.0469	98.7932	96.3044	84.954	84.9547	79.0679	79.1379	NA	79.5472
C. ulcerans KL0785	91.1528	98.7766	96.2785	84.9282	84.9051	NA	NA	NA	79.4253
C. ulcerans KL0468	91.0824	98.77	96.4232	84.9262	84.8393	NA	NA	NA	79.5528
C. ulcerans 08-1143-CB1	91.1305	98.7659	96.3231	84.9361	84.9043	NA	79.3189	NA	79.6013
C. ulcerans KL0126-cb2	91.1509	98.7653	96.3302	84.939	84.9131	NA	NA	NA	NA
C. ulcerans 4940	91.1112	98.7618	96.3649	84.9138	84.8758	NA	NA	NA	79.5055
C. ulcerans KL0547	91.0827	98.7501	96.4108	84.942	84.8853	NA	NA	NA	79.6576
C. ulcerans KL0451	91.1275	98.7487	96.3683	84.9158	84.9636	NA	NA	NA	79.5292
C. ulcerans KL1017	91.1526	98.7465	96.3799	85.0042	84.9238	NA	NA	NA	NA
C. ulcerans KL0392-cb9	91.1419	98.7447	96.2878	84.9314	84.9269	NA	NA	NA	79.6059
C. ulcerans KL0472	91.0713	98.7442	96.3965	84.929	84.888	79.1801	79.3804	NA	79.7394
C. ulcerans KL0880	91.0796	98.7401	96.353	84.9756	84.9364	79.415	NA	NA	79.8555
C. ulcerans KL0195	91.007	98.7375	96.2943	84.9546	84.8904	NA	NA	NA	79.8423
C. ulcerans KL0252-cb5	91.1157	98.7369	96.3629	84.9939	84.9458	NA	NA	NA	79.9757
C. ulcerans KL0540	91.0558	98.7349	96.3167	84.9349	84.8715	NA	79.3315	NA	79.7781
C. ulcerans KL0497	91.0717	98.7336	96.3916	84.9368	84.8705	79.3433	NA	NA	79.6249
C. ulcerans KL0867	91.0627	98.7324	96.3492	84.9539	84.8803	NA	NA	NA	79.7671
C. ulcerans 210931	91.0333	98.7318	96.3219	85.0392	84.9774	79.4379	79.3589	NA	80.1076
C. ulcerans 04-15	91.1442	98.7304	96.3404	84.9569	84.8999	79.2702	NA	NA	79.6331
C. ulcerans KL0251-cb4	91.1073	98.7298	96.3643	84.9615	84.9347	NA	NA	NA	79.8226
C. ulcerans KL0387-cb8	91.134	98.7258	96.3366	84.9255	84.9527	NA	NA	NA	79.7549
C. ulcerans 06-16	91.0617	98.7238	96.3057	84.9309	84.8764	NA	NA	NA	79.7614
C. ulcerans KL0541	91.0628	98.7234	96.397	84.9512	84.9193	78.9254	NA	NA	79.8582
C. ulcerans 02-13	91.0519	98.7211	96.3306	84.9442	84.8535	79.3374	NA	NA	79.4374
C. ulcerans KL0246-cb3	91.1147	98.7208	96.3573	84.9643	84.9126	79.451	NA	NA	79.8207
C. ulcerans FRC58	91.0467	98.7175	96.3632	85.078	85.0863	79.7594	79.7579	NA	80.1715
C. ulcerans KL0876	91.115	98.707	96.3634	85.004	84.951	79.2446	NA	NA	79.5514
C. ulcerans 06-19	91.1593	98.7068	96.3136	84.9166	84.8686	79.5083	79.3429	NA	79.7605
C. ulcerans KL0433	91.0905	98.7067	96.3107	85.0087	84.9673	NA	NA	NA	79.4394
C. ulcerans 05146	91.1085	98.7061	96.3748	85.0711	84.9585	79.5155	79.4061	NA	79.7379
C. ulcerans KL0853	91.1498	98.7045	96.2183	84.9475	84.9385	NA	NA	NA	79.7133
C. ulcerans 809	91.1142	98.7031	96.3758	85.0638	84.9771	79.6499	79.696	NA	80.0054
C. ulcerans KL0941	91.1044	98.6976	96.2507	84.9065	84.9066	79.3258	NA	NA	80.0932
C. ulcerans KL0846	91.12	98.6933	96.3375	84.9377	84.8697	NA	79.1527	NA	79.4602
C. ulcerans KL0318-cb7	91.0751	98.6917	96.2902	84.9531	84.9533	NA	79.4702	NA	80.059
C. ulcerans KL0825	91.0706	98.6899	96.3072	84.966	84.8264	NA	NA	NA	79.48
C. ulcerans KL0840	91.1144	98.6893	96.351	84.9725	84.8677	NA	NA	NA	79.3175
C. ulcerans KL0350	91.1218	98.6834	96.373	84.9231	84.8424	NA	NA	NA	79.4648
C. ulcerans KL1015	91.0992	98.6823	96.2943	84.9549	84.9469	NA	79.5013	79.4361	80.0048
C. ulcerans KL0345	91.1255	98.681	96.3593	84.9895	84.8799	78.9556	79.1055	NA	79.2324
C. ulcerans KL0194	91.1183	98.6789	96.3682	84.965	84.9118	NA	NA	NA	79.4082
C. ulcerans 043911	91.1208	98.6756	96.2554	85.1228	85.019	79.3346	79.9243	79.4647	80.3096
C. ulcerans KL0832	91.1159	98.6753	96.3673	84.9823	84.8697	79.2092	79.2137	NA	79.4074
C. ulcerans KL0796	91.1083	98.6701	96.4111	84.982	84.959	NA	NA	NA	79.8017
C. ulcerans KL0315-cb6	91.0707	98.6673	96.2624	84.9315	84.9022	NA	79.4152	NA	80.0405
C. ulcerans KL0870	91.079	98.6615	96.3394	84.9855	84.9202	NA	79.5349	NA	79.9486
C. ulcerans KL0475	91.0237	98.657	96.438	84.7542	84.7943	NA	NA	NA	NA
C. ulcerans FH20161	91.0561	98.6563	96.3456	85.0286	85.0098	79.83	79.768	NA	80.3567
C. ulcerans KL0442	91.0657	98.6544	96.2836	84.9741	84.9625	NA	79.4445	79.2812	79.9581
C. ulcerans KL0556	91.0879	98.6526	96.3172	84.9187	84.9227	79.2128	79.2577	NA	79.5873
C. ulcerans KZN201648390	91.1096	98.6525	96.335	84.9108	84.9401	79.515	79.5788	79.5004	79.9814
C. ulcerans MRi49	91.0791	98.6521	96.2347	85.0445	85.0851	79.7368	79.5207	79.253	79.9986
C. ulcerans KL0483	91.0521	98.6484	96.3382	84.9055	84.8316	79.1945	NA	NA	79.6153
C. ulcerans BRAD22	91.0478	98.6434	96.2485	85.0458	84.9397	79.8353	79.6416	NA	80.0794
C. ulcerans KL1025	91.075	98.6382	96.3116	84.9352	84.9652	NA	79.6322	79.5094	79.9585
C. ulcerans 0102	91.1029	98.6347	96.3253	85.0293	85.0068	79.7249	79.6933	79.3601	80.2744
C. ulcerans KL0199	91.0506	98.6315	96.3884	84.9573	84.9727	79.2622	79.1332	NA	79.5061
C. ulcerans 0211	91.0939	98.6217	96.3371	85.052	84.9748	79.7208	79.7237	79.4448	80.2538
C. ulcerans 131001	91.1014	98.6135	96.369	84.9985	84.9715	79.6855	79.6611	79.1249	79.94
C. ulcerans KL0501	91.1203	98.6132	96.4584	84.9486	84.8843	79.2537	79.0801	NA	79.5505
C. ulcerans 210932	91.096	98.5963	96.3682	85.05	84.9603	79.6608	79.6422	NA	79.9261
C. ulcerans BRAD2649	91.1207	98.5262	96.2082	84.9052	84.8639	79.3439	NA	NA	79.7877
C. ulcerans FRC11	91.2004	96.3995	99.9626	85.0807	85.0242	79.7221	79.7222	NA	79.794
C. ulcerans NCTC8666	91.1146	96.3808	99.8334	85.0872	85.058	79.455	79.4692	79.056	80.1603
C. ulcerans KL0349	91.1632	96.3737	99.953	85.0507	84.9489	79.2945	NA	NA	79.861
C. ulcerans 038664	91.4122	96.3703	98.3624	85.2587	85.3091	NA	NA	NA	NA
C. ulcerans NCTC12077	91.1704	96.3642	100	84.9968	84.8964	79.2462	79.2188	NA	79.8457
C. ulcerans LSPQ04227	91.2972	95.8968	98.0283	85.0185	84.9601	79.1921	NA	NA	79.2831
C. ulcerans 047514	91.2709	95.882	97.9649	85.0848	85.0399	79.4814	79.4876	NA	79.9879
C. ulcerans LSPQ04228	91.3279	95.8723	98.0396	85.0486	84.9297	79.316	79.1177	NA	79.3783
C. ulcerans 131002	91.2897	95.81	97.8297	85.055	85.0451	79.6498	79.6224	NA	79.7794
C. silvaticum KL0884	99.994	91.1546	91.1111	85.5708	85.5942	NA	NA	NA	79.3175
C. silvaticum KL0598	99.9947	91.1437	91.1777	85.5479	85.5409	79.0063	79.5131	NA	79.3687
C. silvaticum KL1008	99.989	91.1251	91.2452	85.5651	85.6164	NA	79.7897	NA	79.4144
C. ulcerans PO1005	99.7592	91.1223	91.1604	85.6623	85.6028	79.3959	79.9764	NA	79.8555
C. silvaticum KL1007	99.9832	91.1161	91.1664	85.5905	85.4927	NA	79.7354	NA	79.463
C. silvaticum KL0615	99.9946	91.1137	91.1794	85.5888	85.5279	79.1116	79.6703	NA	79.4165
C. silvaticum KL0386	99.9887	91.1054	91.2068	85.5415	85.5524	79.1788	79.7781	NA	79.6331
C. silvaticum KL0394	99.9887	91.1054	91.2068	85.5415	85.5524	79.1788	79.7781	NA	79.6331
C. silvaticum KL0182	100	91.1024	91.1704	85.5851	85.5422	79.1316	79.6989	NA	79.4294
C. silvaticum KL1006	99.9967	91.0996	91.1762	85.5236	85.5276	NA	79.6263	NA	79.4447
C. silvaticum KL0886	99.9901	91.0979	91.2102	85.5363	85.5372	79.0102	79.7607	NA	79.4683
C. silvaticum KL0957	99.9933	91.0961	91.186	85.5838	85.5234	79.0941	79.6616	NA	79.283
C. silvaticum KL0183	99.994	91.0955	91.1562	85.5599	85.5475	79.0131	79.705	NA	79.3559
C. silvaticum KL0401	99.9963	91.0932	91.1995	85.5165	85.4974	NA	79.7608	NA	79.8066
C. silvaticum KL0887	99.9712	91.0908	91.2091	85.5863	85.5398	79.0984	79.7089	NA	79.5047
C. silvaticum KL0374	99.9926	91.0893	91.1721	85.5488	85.522	79.0865	79.6382	NA	79.3392
C. silvaticum KL0382	99.9911	91.0883	91.1473	85.541	85.4937	79.0964	79.6377	NA	79.4368
C. silvaticum KL0968	99.995	91.0849	91.1465	85.5484	85.5453	78.8446	79.4089	NA	79.2244
C. silvaticum KL0709	99.9937	91.0844	91.143	85.5647	85.5349	78.9403	79.6509	NA	79.3154
C. silvaticum KL0774	99.9908	91.0831	91.1874	85.5885	85.577	79.1308	79.8028	NA	79.5701
C. ulcerans 05-13	99.7778	91.0822	91.1586	85.5706	85.5153	78.9746	79.7628	NA	79.3437
C. silvaticum KL0883	99.9964	91.0789	91.1663	85.5838	85.5475	79.0351	79.7289	NA	79.4288
C. silvaticum KL0707	99.9946	91.0781	91.1718	85.5857	85.5504	78.9143	79.5711	NA	79.3188
C. silvaticum KL1009	99.9883	91.0723	91.1504	85.5587	85.4942	79.0987	79.7905	NA	79.5021
C. silvaticum KL0581	99.991	91.0718	91.2042	85.4892	85.5323	NA	79.5598	NA	79.4975
C. silvaticum KL1196	99.9956	91.07	91.2453	85.5309	85.5643	79.0906	79.6798	NA	79.4341
C. ulcerans W25	99.9939	91.0691	91.1822	85.5691	85.5443	79.0292	79.6411	NA	79.3391
C. silvaticum KL1003	99.9941	91.068	91.1869	85.5609	85.5631	79.0173	79.6678	NA	79.4091
C. silvaticum KL0400	99.9929	91.0662	91.1763	85.5531	85.5808	79.101	79.659	NA	79.4016
C. silvaticum KL0938	99.9963	91.0646	91.1824	85.6068	85.5718	79.1142	79.7451	NA	79.4987
C. silvaticum KL1010	99.9912	91.063	91.2223	85.5126	85.563	78.9417	79.5637	NA	79.3986
C. silvaticum KL0882	99.9924	91.062	91.1769	85.5184	85.5397	78.9752	79.695	NA	79.5271
C. silvaticum KL0396	99.9947	91.0598	91.1749	85.5263	85.508	79.0365	79.6543	NA	79.5296
C. silvaticum KL0260	99.9952	91.0538	91.1983	85.6029	85.5212	79.1168	79.7305	NA	79.4003
C. silvaticum KL0395	99.9939	91.0461	91.2266	85.5254	85.5202	79.1129	79.7295	NA	79.4626
C. ulcerans 04-13	99.9948	91.0419	91.1864	85.6051	85.5504	79.1213	79.785	NA	79.5152
C. silvaticum KL0773	99.9949	91.0299	91.1938	85.5587	85.5465	79.1023	79.6588	NA	79.4686
C. silvaticum KL0259	99.9933	91.0299	91.131	85.5404	85.5121	NA	79.7562	NA	79.3715
C. diphtheriae lausannense CHUV2995	79.6989	79.3123	79.2188	78.6388	NA	95.0698	100	99.2471	91.6843
C. diphtheriae diphtheriae NCTC11397	79.1316	79.2889	79.2462	78.9576	79.1204	100	95.1124	95.0621	92.8312
C. belfantii FRC0043	NA	NA	NA	NA	NA	95.0993	99.297	100	91.8862

### Sheet: Sorted by C. ulcerans lineage 2
Average nucleotide identity. Strains highlighted in yellow are Corynebacterium ulcerans strains reclassified as C. silvaticum. Strains highlighted in blue are Corynebacterium ulcerans strains from lineage 2. ANI values under 78.64 % are showed as "NA"
	C. silvaticum KL0182	C. ulcerans lineage 1 NCTC7910	C. ulcerans lineage 2 NCTC12077	C. pseudotuberculosis ovis ATCC19410	C. pseudotuberculosis equi 31	C. diphtheriae diphtheriae NCTC11397	C. diphtheriae lausannense CHUV2995	C. belfantii FRC0043	C. rouxii FRC0190
C. ulcerans NCTC12077	91.1704	96.3642	100	84.9968	84.8964	79.2462	79.2188	NA	79.8457
C. ulcerans FRC11	91.2004	96.3995	99.9626	85.0807	85.0242	79.7221	79.7222	NA	79.794
C. ulcerans KL0349	91.1632	96.3737	99.953	85.0507	84.9489	79.2945	NA	NA	79.861
C. ulcerans NCTC8666	91.1146	96.3808	99.8334	85.0872	85.058	79.455	79.4692	79.056	80.1603
C. ulcerans 038664	91.4122	96.3703	98.3624	85.2587	85.3091	NA	NA	NA	NA
C. ulcerans LSPQ04228	91.3279	95.8723	98.0396	85.0486	84.9297	79.316	79.1177	NA	79.3783
C. ulcerans LSPQ04227	91.2972	95.8968	98.0283	85.0185	84.9601	79.1921	NA	NA	79.2831
C. ulcerans 047514	91.2709	95.882	97.9649	85.0848	85.0399	79.4814	79.4876	NA	79.9879
C. ulcerans 131002	91.2897	95.81	97.8297	85.055	85.0451	79.6498	79.6224	NA	79.7794
C. ulcerans KL0501	91.1203	98.6132	96.4584	84.9486	84.8843	79.2537	79.0801	NA	79.5505
C. ulcerans KL0475	91.0237	98.657	96.438	84.7542	84.7943	NA	NA	NA	NA
C. ulcerans KL0468	91.0824	98.77	96.4232	84.9262	84.8393	NA	NA	NA	79.5528
C. ulcerans KL0796	91.1083	98.6701	96.4111	84.982	84.959	NA	NA	NA	79.8017
C. ulcerans KL0547	91.0827	98.7501	96.4108	84.942	84.8853	NA	NA	NA	79.6576
C. ulcerans KL0541	91.0628	98.7234	96.397	84.9512	84.9193	78.9254	NA	NA	79.8582
C. ulcerans KL0472	91.0713	98.7442	96.3965	84.929	84.888	79.1801	79.3804	NA	79.7394
C. ulcerans KL0497	91.0717	98.7336	96.3916	84.9368	84.8705	79.3433	NA	NA	79.6249
C. ulcerans KL0199	91.0506	98.6315	96.3884	84.9573	84.9727	79.2622	79.1332	NA	79.5061
C. ulcerans KL1017	91.1526	98.7465	96.3799	85.0042	84.9238	NA	NA	NA	NA
C. ulcerans 809	91.1142	98.7031	96.3758	85.0638	84.9771	79.6499	79.696	NA	80.0054
C. ulcerans 05146	91.1085	98.7061	96.3748	85.0711	84.9585	79.5155	79.4061	NA	79.7379
C. ulcerans KL0350	91.1218	98.6834	96.373	84.9231	84.8424	NA	NA	NA	79.4648
C. ulcerans 131001	91.1014	98.6135	96.369	84.9985	84.9715	79.6855	79.6611	79.1249	79.94
C. ulcerans KL0451	91.1275	98.7487	96.3683	84.9158	84.9636	NA	NA	NA	79.5292
C. ulcerans KL0194	91.1183	98.6789	96.3682	84.965	84.9118	NA	NA	NA	79.4082
C. ulcerans 210932	91.096	98.5963	96.3682	85.05	84.9603	79.6608	79.6422	NA	79.9261
C. ulcerans KL0832	91.1159	98.6753	96.3673	84.9823	84.8697	79.2092	79.2137	NA	79.4074
C. ulcerans 4940	91.1112	98.7618	96.3649	84.9138	84.8758	NA	NA	NA	79.5055
C. ulcerans KL0251-cb4	91.1073	98.7298	96.3643	84.9615	84.9347	NA	NA	NA	79.8226
C. ulcerans NCTC7910	91.1024	100	96.3642	85.053	84.9308	79.2889	79.3123	NA	79.5544
C. ulcerans KL0876	91.115	98.707	96.3634	85.004	84.951	79.2446	NA	NA	79.5514
C. ulcerans FRC58	91.0467	98.7175	96.3632	85.078	85.0863	79.7594	79.7579	NA	80.1715
C. ulcerans KL0252-cb5	91.1157	98.7369	96.3629	84.9939	84.9458	NA	NA	NA	79.9757
C. ulcerans NCTC7908	91.0826	99.9856	96.3627	85.0028	84.9916	NA	79.6503	NA	79.7308
C. ulcerans KL0345	91.1255	98.681	96.3593	84.9895	84.8799	78.9556	79.1055	NA	79.2324
C. ulcerans KL0246-cb3	91.1147	98.7208	96.3573	84.9643	84.9126	79.451	NA	NA	79.8207
C. ulcerans NCTC8639	91.0854	99.9926	96.3567	85.0678	85.0202	79.5463	79.5054	NA	79.8067
C. ulcerans KL0880	91.0796	98.7401	96.353	84.9756	84.9364	79.415	NA	NA	79.8555
C. ulcerans KL0840	91.1144	98.6893	96.351	84.9725	84.8677	NA	NA	NA	79.3175
C. ulcerans KL0867	91.0627	98.7324	96.3492	84.9539	84.8803	NA	NA	NA	79.7671
C. ulcerans FH20161	91.0561	98.6563	96.3456	85.0286	85.0098	79.83	79.768	NA	80.3567
C. ulcerans 04-15	91.1442	98.7304	96.3404	84.9569	84.8999	79.2702	NA	NA	79.6331
C. ulcerans KL0870	91.079	98.6615	96.3394	84.9855	84.9202	NA	79.5349	NA	79.9486
C. ulcerans KL0483	91.0521	98.6484	96.3382	84.9055	84.8316	79.1945	NA	NA	79.6153
C. ulcerans KL0846	91.12	98.6933	96.3375	84.9377	84.8697	NA	79.1527	NA	79.4602
C. ulcerans 0211	91.0939	98.6217	96.3371	85.052	84.9748	79.7208	79.7237	79.4448	80.2538
C. ulcerans KL0387-cb8	91.134	98.7258	96.3366	84.9255	84.9527	NA	NA	NA	79.7549
C. ulcerans KZN201648390	91.1096	98.6525	96.335	84.9108	84.9401	79.515	79.5788	79.5004	79.9814
C. ulcerans 02-13	91.0519	98.7211	96.3306	84.9442	84.8535	79.3374	NA	NA	79.4374
C. ulcerans KL0126-cb2	91.1509	98.7653	96.3302	84.939	84.9131	NA	NA	NA	NA
C. ulcerans 0102	91.1029	98.6347	96.3253	85.0293	85.0068	79.7249	79.6933	79.3601	80.2744
C. ulcerans 08-1143-CB1	91.1305	98.7659	96.3231	84.9361	84.9043	NA	79.3189	NA	79.6013
C. ulcerans 210931	91.0333	98.7318	96.3219	85.0392	84.9774	79.4379	79.3589	NA	80.1076
C. ulcerans KL0515	91.1028	98.8156	96.3189	84.9768	84.8895	79.219	NA	NA	79.6256
C. ulcerans KL0818	91.1585	98.7999	96.3179	84.8972	84.9253	NA	NA	NA	NA
C. ulcerans KL0556	91.0879	98.6526	96.3172	84.9187	84.9227	79.2128	79.2577	NA	79.5873
C. ulcerans KL0540	91.0558	98.7349	96.3167	84.9349	84.8715	NA	79.3315	NA	79.7781
C. ulcerans 06-19	91.1593	98.7068	96.3136	84.9166	84.8686	79.5083	79.3429	NA	79.7605
C. ulcerans KL1025	91.075	98.6382	96.3116	84.9352	84.9652	NA	79.6322	79.5094	79.9585
C. ulcerans KL0433	91.0905	98.7067	96.3107	85.0087	84.9673	NA	NA	NA	79.4394
C. ulcerans KL0825	91.0706	98.6899	96.3072	84.966	84.8264	NA	NA	NA	79.48
C. ulcerans 06-16	91.0617	98.7238	96.3057	84.9309	84.8764	NA	NA	NA	79.7614
C. ulcerans 2590	91.0469	98.7932	96.3044	84.954	84.9547	79.0679	79.1379	NA	79.5472
C. ulcerans KL0195	91.007	98.7375	96.2943	84.9546	84.8904	NA	NA	NA	79.8423
C. ulcerans KL1015	91.0992	98.6823	96.2943	84.9549	84.9469	NA	79.5013	79.4361	80.0048
C. ulcerans KL0318-cb7	91.0751	98.6917	96.2902	84.9531	84.9533	NA	79.4702	NA	80.059
C. ulcerans KL0392-cb9	91.1419	98.7447	96.2878	84.9314	84.9269	NA	NA	NA	79.6059
C. ulcerans KL0442	91.0657	98.6544	96.2836	84.9741	84.9625	NA	79.4445	79.2812	79.9581
C. ulcerans KL0785	91.1528	98.7766	96.2785	84.9282	84.9051	NA	NA	NA	79.4253
C. ulcerans KL0315-cb6	91.0707	98.6673	96.2624	84.9315	84.9022	NA	79.4152	NA	80.0405
C. ulcerans 043911	91.1208	98.6756	96.2554	85.1228	85.019	79.3346	79.9243	79.4647	80.3096
C. ulcerans KL0941	91.1044	98.6976	96.2507	84.9065	84.9066	79.3258	NA	NA	80.0932
C. ulcerans BRAD22	91.0478	98.6434	96.2485	85.0458	84.9397	79.8353	79.6416	NA	80.0794
C. ulcerans MRi49	91.0791	98.6521	96.2347	85.0445	85.0851	79.7368	79.5207	79.253	79.9986
C. ulcerans KL0853	91.1498	98.7045	96.2183	84.9475	84.9385	NA	NA	NA	79.7133
C. ulcerans BRAD2649	91.1207	98.5262	96.2082	84.9052	84.8639	79.3439	NA	NA	79.7877
C. silvaticum KL1196	99.9956	91.07	91.2453	85.5309	85.5643	79.0906	79.6798	NA	79.4341
C. silvaticum KL1008	99.989	91.1251	91.2452	85.5651	85.6164	NA	79.7897	NA	79.4144
C. silvaticum KL0395	99.9939	91.0461	91.2266	85.5254	85.5202	79.1129	79.7295	NA	79.4626
C. silvaticum KL1010	99.9912	91.063	91.2223	85.5126	85.563	78.9417	79.5637	NA	79.3986
C. silvaticum KL0886	99.9901	91.0979	91.2102	85.5363	85.5372	79.0102	79.7607	NA	79.4683
C. silvaticum KL0887	99.9712	91.0908	91.2091	85.5863	85.5398	79.0984	79.7089	NA	79.5047
C. silvaticum KL0386	99.9887	91.1054	91.2068	85.5415	85.5524	79.1788	79.7781	NA	79.6331
C. silvaticum KL0394	99.9887	91.1054	91.2068	85.5415	85.5524	79.1788	79.7781	NA	79.6331
C. silvaticum KL0581	99.991	91.0718	91.2042	85.4892	85.5323	NA	79.5598	NA	79.4975
C. silvaticum KL0401	99.9963	91.0932	91.1995	85.5165	85.4974	NA	79.7608	NA	79.8066
C. silvaticum KL0260	99.9952	91.0538	91.1983	85.6029	85.5212	79.1168	79.7305	NA	79.4003
C. silvaticum KL0773	99.9949	91.0299	91.1938	85.5587	85.5465	79.1023	79.6588	NA	79.4686
C. silvaticum KL0774	99.9908	91.0831	91.1874	85.5885	85.577	79.1308	79.8028	NA	79.5701
C. silvaticum KL1003	99.9941	91.068	91.1869	85.5609	85.5631	79.0173	79.6678	NA	79.4091
C. ulcerans 04-13	99.9948	91.0419	91.1864	85.6051	85.5504	79.1213	79.785	NA	79.5152
C. silvaticum KL0957	99.9933	91.0961	91.186	85.5838	85.5234	79.0941	79.6616	NA	79.283
C. silvaticum KL0938	99.9963	91.0646	91.1824	85.6068	85.5718	79.1142	79.7451	NA	79.4987
C. ulcerans W25	99.9939	91.0691	91.1822	85.5691	85.5443	79.0292	79.6411	NA	79.3391
C. silvaticum KL0615	99.9946	91.1137	91.1794	85.5888	85.5279	79.1116	79.6703	NA	79.4165
C. silvaticum KL0598	99.9947	91.1437	91.1777	85.5479	85.5409	79.0063	79.5131	NA	79.3687
C. silvaticum KL0882	99.9924	91.062	91.1769	85.5184	85.5397	78.9752	79.695	NA	79.5271
C. silvaticum KL0400	99.9929	91.0662	91.1763	85.5531	85.5808	79.101	79.659	NA	79.4016
C. silvaticum KL1006	99.9967	91.0996	91.1762	85.5236	85.5276	NA	79.6263	NA	79.4447
C. silvaticum KL0396	99.9947	91.0598	91.1749	85.5263	85.508	79.0365	79.6543	NA	79.5296
C. silvaticum KL0374	99.9926	91.0893	91.1721	85.5488	85.522	79.0865	79.6382	NA	79.3392
C. silvaticum KL0707	99.9946	91.0781	91.1718	85.5857	85.5504	78.9143	79.5711	NA	79.3188
C. silvaticum KL0182	100	91.1024	91.1704	85.5851	85.5422	79.1316	79.6989	NA	79.4294
C. silvaticum KL1007	99.9832	91.1161	91.1664	85.5905	85.4927	NA	79.7354	NA	79.463
C. silvaticum KL0883	99.9964	91.0789	91.1663	85.5838	85.5475	79.0351	79.7289	NA	79.4288
C. ulcerans PO1005	99.7592	91.1223	91.1604	85.6623	85.6028	79.3959	79.9764	NA	79.8555
C. ulcerans 05-13	99.7778	91.0822	91.1586	85.5706	85.5153	78.9746	79.7628	NA	79.3437
C. silvaticum KL0183	99.994	91.0955	91.1562	85.5599	85.5475	79.0131	79.705	NA	79.3559
C. silvaticum KL1009	99.9883	91.0723	91.1504	85.5587	85.4942	79.0987	79.7905	NA	79.5021
C. silvaticum KL0382	99.9911	91.0883	91.1473	85.541	85.4937	79.0964	79.6377	NA	79.4368
C. silvaticum KL0968	99.995	91.0849	91.1465	85.5484	85.5453	78.8446	79.4089	NA	79.2244
C. silvaticum KL0709	99.9937	91.0844	91.143	85.5647	85.5349	78.9403	79.6509	NA	79.3154
C. silvaticum KL0259	99.9933	91.0299	91.131	85.5404	85.5121	NA	79.7562	NA	79.3715
C. silvaticum KL0884	99.994	91.1546	91.1111	85.5708	85.5942	NA	NA	NA	79.3175
C. diphtheriae diphtheriae NCTC11397	79.1316	79.2889	79.2462	78.9576	79.1204		95.1124	95.0621	92.8312
C. diphtheriae lausannense CHUV2995	79.6989	79.3123	79.2188	78.6388	NA	95.0698	100	99.2471	91.6843
C. belfantii FRC0043	NA	NA	NA	NA	NA	95.0993	99.297	100	91.8862
