## Supplementary File 4 for "Taxonomic classification of strain PO100/5 shows a broader geographic distribution and genetic markers of the recently described *Corynebacterium silvaticum*"

### Sheet: MLST
ST	New ST	Contamination	atpA	dnaE	dnaK	fusA	leuA	odhA	rpoB	Strain	Species	Host	Country
578			53	60	121	70	76	66	57	KL0182	Corynebacterium silvaticum	Boar	Germany
578			53	60	121	70	76	66	57	KL0183	Corynebacterium silvaticum	Boar	Germany
578			53	60	121	70	76	66	57	KL0259	Corynebacterium silvaticum	Boar	Germany
578			53	60	121	70	76	66	57	KL0260	Corynebacterium silvaticum	Boar	Germany
578			53	60	121	70	76	66	57	KL0382	Corynebacterium silvaticum	Boar	Germany
578			53	60	121	70	76	66	57	KL0374	Corynebacterium silvaticum	Boar	Germany
578			53	60	121	70	76	66	57	KL0394	Corynebacterium silvaticum	Boar	Germany
578			53	60	121	70	76	66	57	KL0386	Corynebacterium silvaticum	Boar	Germany
578			53	60	121	70	76	66	57	KL0395	Corynebacterium silvaticum	Boar	Germany
578			53	60	121	70	76	66	57	KL0396	Corynebacterium silvaticum	Boar	Germany
578			53	60	121	70	76	66	57	KL0401	Corynebacterium silvaticum	Boar	Germany
578			53	60	121	70	76	66	57	KL0400	Corynebacterium silvaticum	Boar	Germany
578			53	60	121	70	76	66	57	KL0598	Corynebacterium silvaticum	Boar	Germany
578			53	60	121	70	76	66	57	KL0581	Corynebacterium silvaticum	Boar	Germany
578			53	60	121	70	76	66	57	KL0615	Corynebacterium silvaticum	Boar	Germany
578			53	60	121	70	76	66	57	KL0707	Corynebacterium silvaticum	Boar	Germany
578			53	60	121	70	76	66	57	KL0709	Corynebacterium silvaticum	Boar	Germany
578			53	60	121	70	76	66	57	KL0773	Corynebacterium silvaticum	Boar	Germany
578			53	60	121	70	76	66	57	KL0882	Corynebacterium silvaticum	Boar	Germany
578			53	60	121	70	76	66	57	KL0774	Corynebacterium silvaticum	Boar	Germany
578			53	60	121	70	76	66	57	KL0883	Corynebacterium silvaticum	Boar	Germany
578			53	60	121	70	76	66	57	KL0884	Corynebacterium silvaticum	Boar	Germany
578			53	60	121	70	76	66	57	KL0886	Corynebacterium silvaticum	Boar	Germany
578			53	60	121	70	76	66	57	KL0887	Corynebacterium silvaticum	Boar	Germany
578			53	60	121	70	76	66	57	KL0957	Corynebacterium silvaticum	Boar	Germany
578			53	60	121	70	76	66	57	KL0938	Corynebacterium silvaticum	Boar	Germany
578			53	60	121	70	76	66	57	KL0968	Corynebacterium silvaticum	Boar	Germany
578			53	60	121	70	76	66	57	KL1003	Corynebacterium silvaticum	Boar	Germany
578			53	60	121	70	76	66	57	KL1007	Corynebacterium silvaticum	Boar	Germany
578			53	60	121	70	76	66	57	KL1006	Corynebacterium silvaticum	Boar	Germany
578			53	60	121	70	76	66	57	KL1008	Corynebacterium silvaticum	Boar	Germany
578			53	60	121	70	76	66	57	KL1009	Corynebacterium silvaticum	Boar	Germany
578			53	60	121	70	76	66	57	KL1010	Corynebacterium silvaticum	Boar	Germany
578			53	60	121	70	76	66	57	KL1196	Corynebacterium silvaticum	Roe deer	Germany
326			41	33	78	49	45	43	40	KL0126-cb2	Corynebacterium ulcerans lineage 1	Human	Germany
326			41	33	78	49	45	43	40	08-1143-CB1	Corynebacterium ulcerans lineage 1	Pig	Germany
331			42	33	78	49	45	43	40	KL0194	Corynebacterium ulcerans lineage 1	Human	Germany
332			42	33	78	49	48	43	40	KL0195	Corynebacterium ulcerans lineage 1	Human	Germany
325			41	34	79	49	45	43	39	KL0199	Corynebacterium ulcerans lineage 1	Human	Germany
331			42	33	78	49	45	43	40	KL0246-cb3	Corynebacterium ulcerans lineage 1	Human	Germany
331			42	33	78	49	45	43	40	KL0251-cb4	Corynebacterium ulcerans lineage 1	Cat	Germany
331			42	33	78	49	45	43	40	KL0252-cb5	Corynebacterium ulcerans lineage 1	Cat	Germany
325			41	34	79	49	45	43	39	KL0318-cb7	Corynebacterium ulcerans lineage 1	Dog	Germany
325			41	34	79	49	45	43	39	KL0315-cb6	Corynebacterium ulcerans lineage 1	Human	Germany
335			44	38	82	51	51	43	42	KL0349	Corynebacterium ulcerans lineage 2	Human	Germany
331			42	33	78	49	45	43	40	KL0345	Corynebacterium ulcerans lineage 1	Cat	Germany
331			42	33	78	49	45	43	40	KL0350	Corynebacterium ulcerans lineage 1	Human	UK
326			41	33	78	49	45	43	40	KL0387-cb8	Corynebacterium ulcerans lineage 1	Human	Germany
326			41	33	78	49	45	43	40	KL0392-cb9	Corynebacterium ulcerans lineage 1	Cat	Germany
585			41	61	78	49	45	43	40	KL0433	Corynebacterium ulcerans lineage 1	Human	Germany
349			42	41	79	49	49	45	39	KL0451	Corynebacterium ulcerans lineage 1	Human	Germany
325			41	34	79	49	45	43	39	KL0442	Corynebacterium ulcerans lineage 1	Human	Germany
332			42	33	78	49	48	43	40	KL0472	Corynebacterium ulcerans lineage 1	Human	Germany
332			42	33	78	49	48	43	40	KL0468	Corynebacterium ulcerans lineage 1	Human	Germany
331			42	33	78	49	45	43	40	KL0483	Corynebacterium ulcerans lineage 1	Human	Germany
331~	Unknown		42	33	78	U	45	43	U	KL0475	Corynebacterium ulcerans lineage 1	Human	Germany
330			42	34	78	49	48	43	40	KL0501	Corynebacterium ulcerans lineage 1	Human	Germany
582			42	33	78	49	45	43	58	KL0497	Corynebacterium ulcerans lineage 1	Human	Germany
332			42	33	78	49	48	43	40	KL0540	Corynebacterium ulcerans lineage 1	Human	Germany
514			41	41	79	49	58	45	39	KL0515	Corynebacterium ulcerans lineage 1	Human	Germany
326			41	33	78	49	45	43	40	KL0541	Corynebacterium ulcerans lineage 1	Human	Germany
332			42	33	78	49	48	43	40	KL0547	Corynebacterium ulcerans lineage 1	Human	Germany
514			41	41	79	49	58	45	39	KL0785	Corynebacterium ulcerans lineage 1	Human	Germany
329			41	35	80	49	47	44	39	KL0556	Corynebacterium ulcerans lineage 1	Human	Germany
331			42	33	78	49	45	43	40	KL0796	Corynebacterium ulcerans lineage 1	Human	Germany
514			41	41	79	49	58	45	39	KL0818	Corynebacterium ulcerans lineage 1	Human	Germany
331			42	33	78	49	45	43	40	KL0832	Corynebacterium ulcerans lineage 1	Human	Germany
331			42	33	78	49	45	43	40	KL0825	Corynebacterium ulcerans lineage 1	Human	Germany
331			42	33	78	49	45	43	40	KL0840	Corynebacterium ulcerans lineage 1	Human	Germany
331			42	33	78	49	45	43	40	KL0846	Corynebacterium ulcerans lineage 1	Human	Germany
332			42	33	78	49	48	43	40	KL0867	Corynebacterium ulcerans lineage 1	Human	Germany
339			41	35	79	49	52	48	39	KL0853	Corynebacterium ulcerans lineage 1	Human	Germany
327			41	34	79	49	46	43	39	KL0876	Corynebacterium ulcerans lineage 1	Human	Germany
583			41	34	79	72	45	43	39	KL0870	Corynebacterium ulcerans lineage 1	Human	Germany
326			41	33	78	49	45	43	40	KL0880	Corynebacterium ulcerans lineage 1	Human	Germany
339			41	35	79	49	52	48	39	KL0941	Corynebacterium ulcerans lineage 1	Human	Germany
325			41	34	79	49	45	43	39	KL1015	Corynebacterium ulcerans lineage 1	Human	Germany
349			42	41	79	49	49	45	39	KL1017	Corynebacterium ulcerans lineage 1	Cattle	Germany
325			41	34	79	49	45	43	39	KL1025	Corynebacterium ulcerans lineage 1	Cat	Germany
337			41	34	79	49	45	47	39	0102	Corynebacterium ulcerans lineage 1	-	-
337			41	34	79	49	45	47	39	0211	Corynebacterium ulcerans lineage 1	Human	Japan
341			44	38	82	52	51	49	42	03-8664	Corynebacterium ulcerans lineage 2	Human	France
332			42	33	78	49	48	43	40	02-13	Corynebacterium ulcerans lineage 1	Human	Austria
339			41	35	79	49	52	48	39	04-15	Corynebacterium ulcerans lineage 1	Human	Austria
578			53	60	121	70	76	66	57	04-13	Corynebacterium silvaticum	Animal	Austria
344			43	38	82	51	53	43	42	04-7514	Corynebacterium ulcerans lineage 2	Dog	France
325~	Unknown		41	34	79	49	45	43~	39	04-3911	Corynebacterium ulcerans lineage 1	Human	France
331			42	33	78	49	45	43	40	05146	Corynebacterium ulcerans lineage 1	-	-
578			53	60	121	70	76	66	57	05-13	Corynebacterium silvaticum	Animal	Austria
565			42	33	119	49	48	43	40	06-16	Corynebacterium ulcerans lineage 1	Human	Austria
339			41	35	79	49	52	48	39	06-19	Corynebacterium ulcerans lineage 1	Human	Austria
329			41	35	80	49	47	44	39	131001	Corynebacterium ulcerans lineage 1	-	-
335~	Unknown		44	37~	82~	51	51	46~	56~	131002	Corynebacterium ulcerans lineage 2	-	-
332			42	33	78	49	48	43	40	210931	Corynebacterium ulcerans lineage 1	-	-
329			41	35	80	49	47	44	39	210932	Corynebacterium ulcerans lineage 1	-	-
349			42	41	79	49	49	45	39	4940	Corynebacterium ulcerans lineage 1	Human	Belarus
349~	Unknown		42	41	80~	49	49	48~	39	2590	Corynebacterium ulcerans lineage 1	Human	Brazil
339			41	35	79	49	52	48	39	BR-AD22	Corynebacterium ulcerans lineage 1	-	Brazil
338			42	39	79	49	48	43	39	809	Corynebacterium ulcerans lineage 1	-	Brazil
337			41	34	79	49	45	47	39	FH2016-1	Corynebacterium ulcerans lineage 1	Human	Japan
338~	Unknown		42~	61~	84	49	75	43	39	BR-AD 2649	Corynebacterium ulcerans lineage 1	Dog	Brazil
335			44	38	82	51	51	43	42	FRC11	Corynebacterium ulcerans lineage 2	-	France
328			41	34	80	49	45	43	40	FRC58	Corynebacterium ulcerans lineage 1	-	France
325			41	34	79	49	45	43	39	KZN-2016-48390	Corynebacterium ulcerans lineage 1	-	South Africa
344			43	38	82	51	53	43	42	LSPQ-04227	Corynebacterium ulcerans lineage 2	Human	Canada
543			41	34	116	49	45	43	39	MRi49	Corynebacterium ulcerans lineage 1	Horse	United Kingdom
344			43	38	82	51	53	43	42	LSPQ-04228	Corynebacterium ulcerans lineage 2	Human	Quebec
552			41	36	84	49	54	50	39	NCTC7908	Corynebacterium ulcerans lineage 1	-	-
335		dnaK_82								NCTC12077	Corynebacterium ulcerans lineage 2	Human	UK
345			41	40	84	49	54	50	39	NCTC8639	Corynebacterium ulcerans lineage 1	-	-
345			41	40	84	49	54	50	39	NCTC7910	Corynebacterium ulcerans lineage 1	-	UK
578~	Unknown		53	60	121	70	76	66~	57	PO100/5	Corynebacterium silvaticum	-	Portugal
335			44	38	82	51	51	43	42	NCTC8666	Corynebacterium ulcerans lineage 2	-	-
578			53	60	121	70	76	66	57	W25	Corynebacterium silvaticum	Boar	Germany

### Sheet: PO1005 odhA allele
>odhA_66~ in PO1005: G to T substitution in position 348
CACGCCGCATACACGCTCAAAGTTGGGTCCGAGTACACCCATATCCTCGACCGCGACGAG
CGCCTCTGGCTCCAAGATCGCATCGAAGCCGGCATGCCTAAGTTCACGCAGCCGGAGCAG
AAATACATCTTGCAGCAGCTCAACGCCGCACAGGCCTTTGAGGATTTCCTGCAAACCAAG
TACGTCGGACAAAAGCGCTTCTCCCTCGAAGGTGCAGAAGCCCTTATCCCGCTCATGGAC
TCCTCTATCGATACCGCTGCAGGCCAGGGACTGGACGAAGTCGTTATCGGTATGCCTCAC
CGTGGCCGCCTCAACGTCCTCGTCAACGTAGTTGGAAAGCCGCTCGCTACTGTCTTCACC
GAATTCGAAGGGCACATCGAG
