## Supplementary File 5 for "Taxonomic classification of strain PO100/5 shows a broader geographic distribution and genetic markers of the recently described *Corynebacterium silvaticum*"

### Sheet: Genomic islands content
Genomic island	Bases	Type	Absent in	Prophage	PATRIC ID	RefSeq Locus Tag	Product	GO	AA Length	PATRIC genus-specific families (PLfams)	PATRIC cross-genus families (PGfams)
1	29362..38109		Cp		fig|65058.108.peg.30	CBE74_00145	hypothetical protein		128	PLF_1716_00011890	PGF_00390012
			Cp		fig|65058.108.peg.31	CBE74_00150	hypothetical protein		162	PLF_1716_00046488	PGF_03129972
			Cp		fig|65058.108.peg.32	CBE74_00155	hypothetical protein		92	PLF_1716_00096976	PGF_09888548
			Cp		fig|65058.108.peg.33	CBE74_00160	hypothetical protein		123	PLF_1716_00005299	PGF_01380532
			Cp		fig|65058.108.peg.34	CBE74_00165	CRISPR-associated protein Cas1		317	PLF_1716_00094140	PGF_00415964
			Cp		fig|65058.108.peg.35	CBE74_00170	hypothetical protein		226	PLF_1716_00096400	PGF_08976100
			Cp		fig|65058.108.peg.36		CRISPR-associated helicase Cas3		128	PLF_1716_00007099	PGF_06097826
			Cp		fig|65058.108.peg.37		hypothetical protein		37	PLF_1716_00100791	PGF_10162009
			Cp		fig|65058.108.peg.38	CBE74_00175	hypothetical protein		538	PLF_1716_00006806	PGF_00230940
			Cp		fig|65058.108.peg.39	CBE74_00180	hypothetical protein		197	PLF_1716_00007423	PGF_01381360
			Cp		fig|65058.108.peg.40	CBE74_00185	CRISPR-associated protein, Cse4 family		357	PLF_1716_00006617	PGF_00416074
2	55224..60448	PA	Cp, Cul		fig|65058.108.peg.56	CBE74_00270	hypothetical protein		61	PLF_1716_00093707	PGF_08245935
			Cp, Cul		fig|65058.108.peg.57		hypothetical protein		38	PLF_1716_00055079	PGF_04994022
			Cp, Cul		fig|65058.108.peg.58		hypothetical protein		93	PLF_1716_00005319	PGF_01380546
			Cp, Cul		fig|65058.108.peg.59		Insertion element IS110 (Streptomyces coelicolor) transposase		154	PLF_1716_00032870	PGF_00061622
			Cp, Cul		fig|65058.108.peg.60		hypothetical protein		110	PLF_1716_00099260	PGF_10043327
			Cp, Cul		fig|65058.108.peg.61	CBE74_00280	hypothetical protein		382	PLF_1716_00072079	PGF_05732257
3	69256..74863	PA, RE, SY	Cp		fig|65058.108.peg.72	CBE74_00330	hypothetical protein		492	PLF_1716_00007819	PGF_08225224
			Cp		fig|65058.108.peg.73	CBE74_00335	hypothetical protein		192	PLF_1716_00006950	PGF_01364433
			Cp		fig|65058.108.peg.74	CBE74_00340	hypothetical protein		124	PLF_1716_00101807	PGF_00241740
			Cp		fig|65058.108.peg.75	CBE74_00345	Two-component transcriptional response regulator, LuxR family		219	PLF_1716_00027819	PGF_09666309
			Cp		fig|65058.108.peg.76	CBE74_00350	hypothetical protein		370	PLF_1716_00008059	PGF_10379470
			Cp		fig|65058.108.peg.77	CBE74_00355	ABC-3 protein		96	PLF_1716_00003167	PGF_00006715
			Cp		fig|65058.108.peg.78	CBE74_00360	hypothetical protein		125	PLF_1716_00087889	PGF_10464227
4	97842..103378	PA, RE	Cp		fig|65058.108.peg.105	CBE74_00475	hypothetical protein		187	PLF_1716_00008108	PGF_01381627
			Cp		fig|65058.108.peg.106		Uncharacterized MFS-type transporter		491	PLF_1716_00013770	PGF_09996723
			Cp		fig|65058.108.peg.107	CBE74_00485	hypothetical protein		198	PLF_1716_00097737	PGF_01355507
			Cp		fig|65058.108.peg.108		hypothetical protein		170	PLF_1716_00100841	PGF_01355274
			Cp		fig|65058.108.peg.109	CBE74_00495	hypothetical protein		78	PLF_1716_00086718	PGF_02965869
			Cp		fig|65058.108.peg.110		hypothetical protein		137	PLF_1716_00067131	PGF_05862477
5	167859..206438		Cp, Cul		fig|65058.108.rna.8	CBE74_00840	tRNA-Arg
			Cp, Cul	I	fig|65058.108.peg.180	CBE74_00845	hypothetical protein
			Cp, Cul	I	fig|65058.108.peg.181	CBE74_00850	hypothetical protein		104	PLF_1716_00088223	PGF_08017796
			Cp, Cul	I	fig|65058.108.peg.182	CBE74_00855	Phage integrase		408	PLF_1716_00003784	PGF_01615525
			Cp, Cul	I	fig|65058.108.peg.183	CBE74_00860	hypothetical protein		76	PLF_1716_00083482	PGF_07614528
			Cp, Cul	I	fig|65058.108.peg.184	CBE74_00865	hypothetical protein		89	PLF_1716_00088795	PGF_07838136
			Cp, Cul	I	fig|65058.108.peg.185	CBE74_00870	hypothetical protein		135	PLF_1716_00020945	PGF_08225224
			Cp, Cul	I	fig|65058.108.peg.186	CBE74_00875	hypothetical protein		163	PLF_1716_00005453	PGF_08225224
			Cp, Cul	I	fig|65058.108.peg.187	CBE74_00880	transcriptional regulator
			Cp, Cul	I	fig|65058.108.peg.188	CBE74_00885	hypothetical protein		108	PLF_1716_00013835	PGF_01367498
			Cp, Cul	I	fig|65058.108.peg.189		hypothetical protein		168	PLF_1716_00095663	PGF_09835075
			Cp, Cul	I	fig|65058.108.peg.190	CBE74_00895	hypothetical protein		228	PLF_1716_00099581	PGF_10280748
			Cp, Cul	I	fig|65058.108.peg.191	CBE74_00900	hypothetical protein		69	PLF_1716_00019174	PGF_01363466
			Cp, Cul	I	fig|65058.108.peg.192	CBE74_00905	hypothetical protein		75	PLF_1716_00017464	PGF_01357454
			Cp, Cul	I	fig|65058.108.peg.193	CBE74_00910	hypothetical protein		265	PLF_1716_00106183	PGF_12880673
			Cp, Cul	I	fig|65058.108.peg.194	CBE74_00915	hypothetical protein		72	PLF_1716_00046949	PGF_04014452
			Cp, Cul	I	fig|65058.108.peg.195	CBE74_00920	hypothetical protein		252	PLF_1716_00023594	PGF_01361632
			Cp, Cul	I	fig|65058.108.peg.196		hypothetical protein		138	PLF_1716_00037337	PGF_01371213
			Cp, Cul	I	fig|65058.108.peg.197		hypothetical protein		269	PLF_1716_00034080	PGF_08225224
			Cp, Cul	I	fig|65058.108.peg.198	CBE74_00930	hypothetical protein		191	PLF_1716_00099290	PGF_01361633
			Cp, Cul	I	fig|65058.108.peg.199		hypothetical protein		131	PLF_1716_00062694	PGF_06108247
			Cp, Cul	I	fig|65058.108.peg.200	CBE74_00940	hypothetical protein		159	PLF_1716_00081390	PGF_01367806
			Cp, Cul	I	fig|65058.108.peg.201	CBE74_00945	hypothetical protein		356	PLF_1716_00020470	PGF_08225224
			Cp, Cul	I	fig|65058.108.peg.202	CBE74_00950	hypothetical protein		203	PLF_1716_00089814	PGF_08225224
			Cp, Cul	I	fig|65058.108.peg.203		hypothetical protein		58	PLF_1716_00052351	PGF_08225224
			Cp, Cul	I	fig|65058.108.peg.204	CBE74_00955	hypothetical protein		368	PLF_1716_00020469	PGF_08225224
			Cp, Cul	I	fig|65058.108.peg.205	CBE74_00960	hypothetical protein		566	PLF_1716_00021053	PGF_01796110
			Cp, Cul	I	fig|65058.108.peg.206	CBE74_00965	hypothetical protein		100	PLF_1716_00093367	PGF_08243242
			Cp, Cul	I	fig|65058.108.peg.207	CBE74_00970	hypothetical protein		206	PLF_1716_00020468	PGF_01359081
			Cp, Cul	I	fig|65058.108.peg.208	CBE74_00975	Phage protein		329	PLF_1716_00019010	PGF_00032443
			Cp, Cul	I	fig|65058.108.peg.209	CBE74_00980	hypothetical protein		99	PLF_1716_00106399	PGF_01363093
			Cp, Cul	I	fig|65058.108.peg.210	CBE74_00985	hypothetical protein		61	PLF_1716_00037389	PGF_01371262
			Cp, Cul	I	fig|65058.108.peg.211	CBE74_00990	hypothetical protein		122	PLF_1716_00032897	PGF_03942182
			Cp, Cul	I	fig|65058.108.peg.212	CBE74_00995	hypothetical protein		106	PLF_1716_00087726	PGF_01354361
			Cp, Cul	I	fig|65058.108.peg.213	CBE74_01000	hypothetical protein		147	PLF_1716_00011838	PGF_01354362
			Cp, Cul	I	fig|65058.108.peg.214	CBE74_01005	hypothetical protein		279	PLF_1716_00091883	PGF_04558839
			Cp, Cul	I	fig|65058.108.peg.215	CBE74_01010	hypothetical protein		117	PLF_1716_00025198	PGF_00174265
			Cp, Cul	I	fig|65058.108.peg.216	CBE74_01015	hypothetical protein		136	PLF_1716_00101111	PGF_08996959
			Cp, Cul	I	fig|65058.108.peg.217		Phage tape measure		483	PLF_1716_00018449	PGF_12694573
			Cp, Cul	I	fig|65058.108.peg.218		hypothetical protein		441	PLF_1716_00101258	PGF_08225224
			Cp, Cul	I	fig|65058.108.peg.219		hypothetical protein		296	PLF_1716_00100356	PGF_08225224
			Cp, Cul	I	fig|65058.108.peg.220		hypothetical protein		311	PLF_1716_00037665	PGF_08225224
			Cp, Cul	I	fig|65058.108.peg.221	CBE74_01020	hypothetical protein		396	PLF_1716_00101258	PGF_08225224
			Cp, Cul	I	fig|65058.108.peg.222	CBE74_01030	hypothetical protein		560	PLF_1716_00089077	PGF_01381911
			Cp, Cul	I	fig|65058.108.peg.223		hypothetical protein		346	PLF_1716_00099023	PGF_08225224
			Cp, Cul	I	fig|65058.108.peg.224	CBE74_01040	hypothetical protein		615	PLF_1716_00012922	PGF_12898378
			Cp, Cul	I	fig|65058.108.peg.225	CBE74_01045	hypothetical protein		417	PLF_1716_00029592	PGF_08225224
			Cp, Cul	I	fig|65058.108.peg.226		hypothetical protein		54	PLF_1716_00100401	PGF_09637567
			Cp, Cul	I	fig|65058.108.peg.227	CBE74_01050	hypothetical protein		124	PLF_1716_00074349	PGF_06901556
			Cp, Cul	I	fig|65058.108.peg.228	CBE74_01055	putative membrane protein		154	PLF_1716_00002927	PGF_01365873
			Cp, Cul	I	fig|65058.108.peg.229	CBE74_01060	putative secreted protein		110	PLF_1716_00003970	PGF_01373601
			Cp, Cul	I	fig|65058.108.peg.230	CBE74_01065	hypothetical protein		183	PLF_1716_00086502	PGF_01358078	PGF_01358078
			Cp, Cul	I	fig|65058.108.peg.231	CBE74_01070	Diphtheria toxin (NAD(+)--diphthamide ADP- ribosyltransferase) (EC 2.4.2.36)	GO:0047286|NAD+-diphthamide ADP-ribosyltransferase activity	560	PLF_1716_00005191	PGF_01380482
			Cp		fig|65058.108.rna.9		tRNA-Pseudo-ACG
			Cp		fig|65058.108.peg.232	CBE74_01075	hypothetical protein		68	PLF_1716_00023623	PGF_00141486
6	311533..318567		Cp, Cul		fig|65058.108.peg.341	CBE74_01555	hypothetical protein		320	PLF_1716_00007301	PGF_01381308
			Cp, Cul		fig|65058.108.peg.342		hypothetical protein		42	PLF_1716_00095791	PGF_08472302
			Cp, Cul		fig|65058.108.peg.343		Phage integrase		100	PLF_1716_00004144	PGF_01615525
			Cp, Cul		fig|65058.108.peg.344		hypothetical protein		47	PLF_1716_00095371	PGF_08759061
			Cp, Cul		fig|65058.108.peg.345	CBE74_01570	hypothetical protein
			Cp, Cul		fig|65058.108.peg.346	CBE74_01575	hypothetical protein		270	PLF_1716_00116754	PGF_01369023
			Cp, Cul		fig|65058.108.peg.347	CBE74_01580	hypothetical protein		126	PLF_1716_00032328	PGF_08158336
			Cp, Cul		fig|65058.108.peg.348	CBE74_01585	hypothetical protein		64	PLF_1716_00097610	PGF_09211779
			Cp, Cul		fig|65058.108.peg.349		hypothetical protein		190	PLF_1716_00102295	PGF_08158336
			Cp, Cul		fig|65058.108.peg.350		hypothetical protein		84	PLF_1716_00057482	PGF_08158336
			Cp, Cul		fig|65058.108.peg.351	CBE74_01595	hypothetical protein		132	PLF_1716_00090169	PGF_08225224
			Cp, Cul		fig|65058.108.peg.352	CBE74_01600	hypothetical protein		112	PLF_1716_00094851	PGF_08225224
			Cp, Cul		fig|65058.108.peg.353		hypothetical protein		45	PLF_1716_00096013	PGF_08724130
			Cp, Cul		fig|65058.108.peg.354	CBE74_01605	hypothetical protein		103	PLF_1716_00099964	PGF_09290025
7	422293..430839	RE, SY	Cp		fig|65058.108.peg.455	CBE74_02085	hypothetical protein		113	PLF_1716_00033258	PGF_05408793
			Cp		fig|65058.108.peg.456		hypothetical protein		289	PLF_1716_00007229	PGF_00146778
			Cp		fig|65058.108.peg.457	CBE74_02090	hypothetical protein		170	PLF_1716_00046862	PGF_00146778
			Cp		fig|65058.108.peg.458	CBE74_02095	Hemoglobin, heme-dependent two component system sensory histidine kinase ChrS		422	PLF_1716_00003472	PGF_00011440
			Cp		fig|65058.108.peg.459	CBE74_02100	Hemoglobin, heme-dependent two component system response regulator ChrA		234	PLF_1716_00104019	PGF_02994735
			Cp		fig|65058.108.peg.460	CBE74_02105	hypothetical protein		447	PLF_1716_00008151	PGF_08225224
			Cp		fig|65058.108.peg.461	CBE74_02110	hypothetical protein		350	PLF_1716_00008161	PGF_08225224
			Cp		fig|65058.108.peg.462	CBE74_02115	hypothetical protein		356	PLF_1716_00010169	PGF_08225224
8	694806..746966	RE	Cp, Cul		fig|65058.108.peg.752	CBE74_03395	SAM-dependent methyltransferase		266	PLF_1716_00003737	PGF_06788576
			Cp, Cul		fig|65058.108.peg.753	CBE74_03400	hypothetical protein		112	PLF_1716_00003582	PGF_01076789
			Cp, Cul		fig|65058.108.peg.754	CBE74_03405	hypothetical protein		175	PLF_1716_00097597	PGF_09987719
			Cp, Cul		fig|65058.108.peg.755	CBE74_03410	hypothetical protein		222	PLF_1716_00084597	PGF_08225224
			Cp, Cul		fig|65058.108.peg.756	CBE74_03415	Transcriptional regulator, Xre family		76	PLF_1716_00099708	PGF_09612526
			Cp, Cul		fig|65058.108.peg.757	CBE74_03420	hypothetical protein		620	PLF_1716_00075915	PGF_05934594
			Cp, Cul		fig|65058.108.peg.758	CBE74_03425	hypothetical protein		140	PLF_1716_00116834	PGF_08225224
			Cp, Cul		fig|65058.108.peg.759	CBE74_03430	hypothetical protein		347	PLF_1716_00034750	PGF_01368767
			Cp, Cul		fig|65058.108.peg.760		hypothetical protein		47	PLF_1716_00043243	PGF_03962709
			Cp, Cul		fig|65058.108.peg.761	CBE74_03435	hypothetical protein		197	PLF_1716_00114854	PGF_02998320
			Cp, Cul		fig|65058.108.peg.762	CBE74_03440	hypothetical protein		84	PLF_1716_00066640	PGF_08225224
			Cp, Cul		fig|65058.108.peg.763	CBE74_03445	hypothetical protein		136	PLF_1716_00086018	PGF_08225224
			Cp, Cul		fig|65058.108.peg.764	CBE74_03450	FIG005549: hypothetical protein within a prophage		380	PLF_1716_00086855	PGF_00426687
			Cp, Cul		fig|65058.108.peg.765	CBE74_03455	Phage protein		181	PLF_1716_00001754	PGF_00032260
			Cp, Cul		fig|65058.108.peg.766	CBE74_03460	hypothetical protein		65	PLF_1716_00023877	PGF_12913789
			Cp, Cul		fig|65058.108.peg.767	CBE74_03465	DNA polymerase, phage-associated		655	PLF_1716_00080410	PGF_00505836
			Cp, Cul		fig|65058.108.peg.768	CBE74_03470	hypothetical protein		274	PLF_1716_00066043	PGF_00273218
			Cp, Cul		fig|65058.108.peg.769	CBE74_03475	Phage antirepressor protein		254	PLF_1716_00054098	PGF_03962887
			Cp, Cul		fig|65058.108.peg.770	CBE74_03480	hypothetical protein		147	PLF_1716_00116414	PGF_08225224
			Cp, Cul		fig|65058.108.peg.771	CBE74_03485	DNA primase, phage associated		753	PLF_1716_00004629	PGF_05710538
			Cp, Cul		fig|65058.108.peg.772	CBE74_03490	Phage protein		92	PLF_1716_00093850	PGF_02224135
			Cp, Cul		fig|65058.108.peg.773	CBE74_03495	DNA helicase (EC 3.6.4.12), phage-associated		458	PLF_1716_00002357	PGF_00135442
			Cp, Cul		fig|65058.108.peg.774	CBE74_03500	hypothetical phage-associated protein		154	PLF_1716_00048541	PGF_08247011
			Cp, Cul		fig|65058.108.peg.775	CBE74_03505	Phage endonuclease		125	PLF_1716_00008452	PGF_04720972
			Cp, Cul		fig|65058.108.peg.776	CBE74_03510	Phage terminase, small subunit		191	PLF_1716_00006169	PGF_00037261
			Cp, Cul		fig|65058.108.peg.777	CBE74_03515	S-adenosylmethionine synthetase (EC 2.5.1.6)	GO:0004478|methionine adenosyltransferase activity	394	PLF_1716_00007689	PGF_03202156
			Cp, Cul		fig|65058.108.peg.778	CBE74_03520	Adenine-specific methyltransferase (EC 2.1.1.72)	GO:0009007|site-specific DNA-methyltransferase (adenine-specific) activity	416	PLF_1716_00007091	PGF_08865288
			Cp, Cul		fig|65058.108.peg.779	CBE74_03525	hypothetical protein		61	PLF_1716_00008966	PGF_01034523
			Cp, Cul		fig|65058.108.peg.780	CBE74_03530	hypothetical protein		218	PLF_1716_00083797	PGF_00137627
			Cp, Cul	II	fig|65058.108.peg.781	CBE74_03535	hypothetical protein		65	PLF_1716_00011628	PGF_00149006
			Cp, Cul	II	fig|65058.108.peg.782	CBE74_03540	hypothetical protein		111	PLF_1716_00017306	PGF_08219547
			Cp, Cul	II	fig|65058.108.peg.783	CBE74_03545	hypothetical protein		95	PLF_1716_00011846	PGF_12951962
			Cp, Cul	II	fig|65058.108.peg.784	CBE74_03550	hypothetical protein		60	PLF_1716_00096610	PGF_10048892
			Cp, Cul	II	fig|65058.108.peg.785	CBE74_03555	Phage terminase, large subunit		534	PLF_1716_00003785	PGF_07052665
			Cp, Cul	II	fig|65058.108.peg.786	CBE74_03560	hypothetical protein		198	PLF_1716_00096402	PGF_09495976
			Cp, Cul	II	fig|65058.108.peg.787	CBE74_03565	Phage portal protein		438	PLF_1716_00006696	PGF_01675198
			Cp, Cul	II	fig|65058.108.peg.788	CBE74_03570	Prophage Clp protease-like protein		292	PLF_1716_00006707	PGF_04744253
			Cp, Cul	II	fig|65058.108.peg.789	CBE74_03575	Phage major capsid protein		408	PLF_1716_00007153	PGF_02895979
			Cp, Cul	II	fig|65058.108.peg.790	CBE74_03580	uncharacterized phage protein (possible DNA packaging)		105	PLF_1716_00006895	PGF_00414509
			Cp, Cul	II	fig|65058.108.peg.791	CBE74_03585	phage head-tail adapter protein
			Cp, Cul	II	fig|65058.108.peg.792	CBE74_03590	Phage protein, HK97, gp10		145	PLF_1716_00010727	PGF_00032616
			Cp, Cul	II	fig|65058.108.peg.793	CBE74_03595	hypothetical protein		114	PLF_1716_00093587	PGF_08213896
			Cp, Cul	II	fig|65058.108.peg.794	CBE74_03600	Phage major tail protein phi13		198	PLF_1716_00008516	PGF_00032051
			Cp, Cul	II	fig|65058.108.peg.795	CBE74_03605	FIG00513126: hypothetical protein		139	PLF_1716_00009404	PGF_00426360
			Cp, Cul	II	fig|65058.108.peg.796	CBE74_03610	hypothetical protein		171	PLF_1716_00066987	PGF_06414088
			Cp, Cul	II	fig|65058.108.peg.797	CBE74_03615	Phage tape measure		892	PLF_1716_00007155	PGF_00032771
			Cp, Cul	II	fig|65058.108.peg.798	CBE74_03620	hypothetical protein		230	PLF_1716_00106227	PGF_07210709
			Cp, Cul	II	fig|65058.108.peg.799	CBE74_03630	Phage protein		1288	PLF_1716_00007154	PGF_00032149
			Cp, Cul	II	fig|65058.108.peg.800	CBE74_03635	hypothetical protein		140	PLF_1716_00024171	PGF_08225224
			Cp, Cul	II	fig|65058.108.peg.801	CBE74_03640	hypothetical protein		72	PLF_1716_00095141	PGF_08841630
			Cp, Cul	II	fig|65058.108.peg.802	CBE74_03645	Holin		155	PLF_1716_00008453	PGF_00838969
			Cp, Cul	II	fig|65058.108.peg.803	CBE74_03650	Negative regulator of beta-lactamase expression		274	PLF_1716_00009462	PGF_00025390
			Cp, Cul	II	fig|65058.108.peg.804	CBE74_03655	hypothetical protein		135	PLF_1716_00037731	PGF_06370797
			Cp, Cul	II	fig|65058.108.peg.805	CBE74_03660	hypothetical protein		62	PLF_1716_00099406	PGF_00523916
			Cp, Cul	II	fig|65058.108.peg.806	CBE74_03665	hypothetical protein		417	PLF_1716_00083264	PGF_08225224
			Cp, Cul	II	fig|65058.108.peg.807		Phage integrase		522	PLF_1716_00006032	PGF_00031970
			Cp		fig|65058.108.peg.808	CBE74_03680	Transcriptional regulator, PadR family		108	PLF_1716_00008563	PGF_01662006
			Cp		fig|65058.108.peg.809	CBE74_03685	Integral membrane protein		231	PLF_1716_00009984	PGF_01382445
			Cp		fig|65058.108.peg.810	CBE74_03690	hypothetical protein		112	PLF_1716_00059734	PGF_05021368
			Cp		fig|65058.108.peg.811	CBE74_03695	Efflux ABC transporter, ATP-binding protein		275	PLF_1716_00085586	PGF_00884706
			Cp		fig|65058.108.peg.812	CBE74_03700	ABC transporter, permease protein		259	PLF_1716_00067950	PGF_07613829
9	925047..938225		Cp, Cul		fig|65058.108.peg.994	CBE74_04545	hypothetical protein		167	PLF_1716_00049363	PGF_05549653
			Cp, Cul		fig|65058.108.peg.995	CBE74_04550	hypothetical protein		76	PLF_1716_00098355	PGF_08628931
			Cp, Cul		fig|65058.108.peg.996	CBE74_04555	hypothetical protein		110	PLF_1716_00115051	PGF_08225224
			Cp, Cul		fig|65058.108.peg.997	CBE74_04560	hypothetical protein		297	PLF_1716_00001449	PGF_08225224
			Cp, Cul		fig|65058.108.peg.998	CBE74_04565	hypothetical protein		185	PLF_1716_00099638	PGF_08225224
			Cp, Cul		fig|65058.108.peg.999		hypothetical protein		154	PLF_1716_00005626	PGF_00155517
			Cp, Cul		fig|65058.108.peg.1000	CBE74_04570	hypothetical protein		98	PLF_1716_00050944	PGF_06373197
			Cp, Cul		fig|65058.108.peg.1001	CBE74_04575	hypothetical protein		101	PLF_1716_00050816	PGF_06252453
			Cp, Cul		fig|65058.108.peg.1002	CBE74_04580	hypothetical protein		550	PLF_1716_00048021	PGF_01372109
			Cp, Cul		fig|65058.108.peg.1003	CBE74_04585	hypothetical protein		607	PLF_1716_00096720	PGF_09262454
			Cp, Cul		fig|65058.108.peg.1004		hypothetical protein		218	PLF_1716_00081870	PGF_01364743
			Cp, Cul		fig|65058.108.peg.1005	CBE74_04595	hypothetical protein		122	PLF_1716_00094393	PGF_09838908
			Cp, Cul		fig|65058.108.peg.1006	CBE74_04600	hypothetical protein		348	PLF_1716_00066295	PGF_08225224
			Cp, Cul		fig|65058.108.peg.1007	CBE74_04605	hypothetical protein		273	PLF_1716_00117185	PGF_12809747
			Cp, Cul		fig|65058.108.peg.1008	CBE74_04610	hypothetical protein		278	PLF_1716_00094455	PGF_08479225
10	1235769..1244625		Cp, Cul		fig|65058.108.peg.1297		hypothetical protein		59	PLF_1716_00091796	PGF_01355273
			Cp, Cul		fig|65058.108.peg.1298	CBE74_05940	hypothetical protein		43	PLF_1716_00091796	PGF_01355273
			Cp, Cul		fig|65058.108.peg.1299	CBE74_05945	hypothetical protein		71	PLF_1716_00041029	PGF_01374962
			Cp, Cul		fig|65058.108.peg.1300	CBE74_05950	toxin HicA
			Cp, Cul		fig|65058.108.peg.1301	CBE74_05955	hypothetical protein		108	PLF_1716_00007398	PGF_00982520
			Cp, Cul		fig|65058.108.peg.1302	CBE74_05960	hypothetical protein		120	PLF_1716_00102629	PGF_10358325
			Cp, Cul		fig|65058.108.peg.1303	CBE74_05965	hypothetical protein		167	PLF_1716_00096655	PGF_09928773
			Cp, Cul		fig|65058.108.peg.1304	CBE74_05970	hypothetical protein		251	PLF_1716_00094578	PGF_09948133
			Cp, Cul		fig|65058.108.peg.1305	CBE74_05975	hypothetical protein		107	PLF_1716_00025356	PGF_01363133
			Cp, Cul		fig|65058.108.peg.1306	CBE74_05980	FIG045374: Type II restriction enzyme, methylase subunit YeeA		137	PLF_1716_00001780	PGF_02705755
			Cp, Cul		fig|65058.108.peg.1307		hypothetical protein		117	PLF_1716_00095892	PGF_08271776
			Cp, Cul		fig|65058.108.peg.1308	CBE74_05990	hypothetical protein
			Cp, Cul		fig|65058.108.peg.1309		hypothetical protein		40	PLF_1716_00094166	PGF_08361160
			Cp, Cul		fig|65058.108.peg.1310		FIG045374: Type II restriction enzyme, methylase subunit YeeA		126	PLF_1716_00001780	PGF_02705755
			Cp, Cul		fig|65058.108.peg.1311		hypothetical protein		66	PLF_1716_00097646	PGF_08681901
			Cp, Cul		fig|65058.108.peg.1312	CBE74_05995	hypothetical protein		256	PLF_1716_00102916	PGF_01361642
			Cp, Cul		fig|65058.108.peg.1313		hypothetical protein		64	PLF_1716_00094200	PGF_10122881
			Cp, Cul		fig|65058.108.rna.35	CBE74_06000	tRNA-Pro
11	1613625..1644953		Cp, Cul	III	fig|65058.108.peg.1660	CBE74_07635	UPF0102 protein YraN		133	PLF_1716_00082089	PGF_02501663
			Cp, Cul	III	fig|65058.108.peg.1661	CBE74_07640	hypothetical protein		60	PLF_1716_00095988	PGF_08996043
			Cp, Cul	III	fig|65058.108.peg.1662		S-adenosylmethionine synthetase (EC 2.5.1.6)	GO:0004478|methionine adenosyltransferase activity	127	PLF_1716_00007689	PGF_03202156
			Cp, Cul	III	fig|65058.108.peg.1663	CBE74_07655	Phage terminase, small subunit		149	PLF_1716_00006169	PGF_00037261
			Cp, Cul	III	fig|65058.108.peg.1664	CBE74_07660	hypothetical protein		320	PLF_1716_00005160	PGF_01380465
			Cp, Cul	III	fig|65058.108.peg.1665	CBE74_07665	Phage endonuclease		125	PLF_1716_00008452	PGF_04720972
			Cp, Cul	III	fig|65058.108.peg.1666	CBE74_07670	hypothetical protein		154	PLF_1716_00016060	PGF_00188783
			Cp, Cul	III	fig|65058.108.peg.1667	CBE74_07675	DNA helicase (EC 3.6.4.12), phage-associated		243	PLF_1716_00002357	PGF_00135442
			Cp, Cul	III	fig|65058.108.peg.1668		DNA helicase (EC 3.6.4.12), phage-associated		214	PLF_1716_00002357	PGF_00135442
			Cp, Cul	III	fig|65058.108.peg.1669	CBE74_07680	hypothetical protein		92	PLF_1716_00106245	PGF_12707425
			Cp, Cul	III	fig|65058.108.peg.1670		DNA primase, phage associated		130	PLF_1716_00004629	PGF_05710538
			Cp, Cul	III	fig|65058.108.peg.1671		DNA primase, phage associated		592	PLF_1716_00004629	PGF_05710538
			Cp, Cul	III	fig|65058.108.peg.1672	CBE74_07690	hypothetical protein		63	PLF_1716_00102889	PGF_08225224
			Cp, Cul	III	fig|65058.108.peg.1673		hypothetical protein		97	PLF_1716_00102889	PGF_08225224
			Cp, Cul	III	fig|65058.108.peg.1674	CBE74_07695	Phage antirepressor protein		255	PLF_1716_00054098	PGF_03962887
			Cp, Cul	III	fig|65058.108.peg.1675		hypothetical protein		158	PLF_1716_00066043	PGF_00273218
			Cp, Cul	III	fig|65058.108.peg.1676	CBE74_07700	hypothetical protein		86	PLF_1716_00066043	PGF_00273218
			Cp, Cul	III	fig|65058.108.peg.1677	CBE74_07705	hypothetical protein		161	PLF_1716_00114422	PGF_12720784
			Cp, Cul	III	fig|65058.108.peg.1678		hypothetical protein		56	PLF_1716_00043793	PGF_01377791
			Cp, Cul	III	fig|65058.108.peg.1679		FIG006036: phage encoded DNA polymerase I (EC 2.7.7.7)	GO:0003887|DNA-directed DNA polymerase activity	176	PLF_1716_00106239	PGF_01594231
			Cp, Cul	III	fig|65058.108.peg.1680	CBE74_07710	hypothetical protein		69	PLF_1716_00096892	PGF_01366729
			Cp, Cul	III	fig|65058.108.peg.1681	CBE74_07715	Phage protein		177	PLF_1716_00001754	PGF_00032260
			Cp, Cul	III	fig|65058.108.peg.1682	CBE74_07720	Phage protein		377	PLF_1716_00001969	PGF_00032541
			Cp, Cul	III	fig|65058.108.peg.1683	CBE74_07725	hypothetical protein		55	PLF_1716_00086018	PGF_08225224
			Cp, Cul	III	fig|65058.108.peg.1684		hypothetical protein		79	PLF_1716_00086018	PGF_08225224
			Cp, Cul	III	fig|65058.108.peg.1685		hypothetical protein		77	PLF_1716_00029499	PGF_08225224
			Cp, Cul	III	fig|65058.108.peg.1686	CBE74_07735	hypothetical protein		79	PLF_1716_00006959	PGF_01381191
			Cp, Cul	III	fig|65058.108.peg.1687		hypothetical protein		98	PLF_1716_00006959	PGF_01381191
			Cp, Cul	III	fig|65058.108.peg.1688		hypothetical protein		107	PLF_1716_00022553	PGF_00280983
			Cp, Cul	III	fig|65058.108.peg.1689		hypothetical protein		54	PLF_1716_00094129	PGF_00280983
			Cp, Cul	III	fig|65058.108.peg.1690	CBE74_07740	hypothetical protein		235	PLF_1716_00022553	PGF_00280983
			Cp, Cul	III	fig|65058.108.peg.1691	CBE74_07745	hypothetical protein
			Cp, Cul	III	fig|65058.108.peg.1692		hypothetical protein		124	PLF_1716_00079828	PGF_08225224
			Cp, Cul	III	fig|65058.108.peg.1693	CBE74_07750	hypothetical protein		384	PLF_1716_00079828	PGF_08225224
			Cp, Cul	III	fig|65058.108.peg.1694	CBE74_07755	Transcriptional regulator, Xre family		85	PLF_1716_00007283	PGF_09612526
			Cp, Cul	III	fig|65058.108.peg.1695		hypothetical protein		145	PLF_1716_00099145	PGF_09367732
			Cp, Cul	III	fig|65058.108.peg.1696		Type I restriction-modification system, DNA-methyltransferase subunit M (EC 2.1.1.72)	GO:0009007|site-specific DNA-methyltransferase (adenine-specific) activity	308	PLF_1716_00009550	PGF_03084064
			Cp, Cul	III	fig|65058.108.peg.1697	CBE74_07760	Type I restriction-modification system, DNA-methyltransferase subunit M (EC 2.1.1.72)	GO:0009007|site-specific DNA-methyltransferase (adenine-specific) activity	105	PLF_1716_00009550	PGF_03084064
			Cp, Cul	III	fig|65058.108.peg.1698	CBE74_07765	Type I restriction-modification system, specificity subunit S		392	PLF_1716_00006114	PGF_04563108
			Cp, Cul	III	fig|65058.108.peg.1699	CBE74_07770	Type I restriction-modification system, restriction subunit R (EC 3.1.21.3)	GO:0009035|Type I site-specific deoxyribonuclease activity	1050	PLF_1716_00027641	PGF_00414310
			Cp		fig|65058.108.peg.1700	CBE74_07775	Phosphomethylpyrimidine synthase ThiC (EC 4.1.99.17)		270	PLF_1716_00000676	PGF_00012969
			Cp		fig|65058.108.peg.1701		Thiamin-phosphate pyrophosphorylase (EC 2.5.1.3)	GO:0004789|thiamine-phosphate diphosphorylase activity	170	PLF_1716_00027887	PGF_01291823
			Cp		fig|65058.108.peg.1702		hypothetical protein		176	PLF_1716_00100656	PGF_10127396
			Cp		fig|65058.108.peg.1703	CBE74_07785	Glycine oxidase ThiO (EC 1.4.3.19)	GO:0043799|glycine oxidase activity	216	PLF_1716_00001300	PGF_00008780
			Cp		fig|65058.108.peg.1704	CBE74_07790	hypothetical protein		67	PLF_1716_00008331	PGF_01381770
			Cp		fig|65058.108.peg.1705	CBE74_07795	Thiazole synthase (EC 2.8.1.10)		262	PLF_1716_00048518	PGF_04175327
			Cp		fig|65058.108.peg.1706	CBE74_07800	Sulfur carrier protein ThiS adenylyltransferase (EC 2.7.7.73)		322	PLF_1716_00007699	PGF_05493644
			Cp		fig|65058.108.peg.1707		Hydroxymethylpyrimidine phosphate kinase ThiD (EC 2.7.4.7)	GO:0008972|phosphomethylpyrimidine kinase activity	158	PLF_1716_00007620	PGF_05520131
			Cp		fig|65058.108.peg.1708	CBE74_07805	hypothetical protein		54	PLF_1716_00070789	PGF_04979338
12	1793740..1802246	PA, ME	Cp		fig|65058.108.peg.1847		ABC-type Fe3+-siderophore transport system, ATPase component		279	PLF_1716_00007085	PGF_02347142
			Cp		fig|65058.108.peg.1848	CBE74_08450	hypothetical protein		96	PLF_1716_00007832	PGF_08225224
			Cp		fig|65058.108.peg.1849		hypothetical protein		252	PLF_1716_00007832	PGF_08225224
			Cp		fig|65058.108.peg.1850	CBE74_08455	hypothetical protein		109	PLF_1716_00015575	PGF_10419757
			Cp		fig|65058.108.peg.1851		hypothetical protein		234	PLF_1716_00015575	PGF_10419757
			Cp		fig|65058.108.peg.1852	CBE74_08460	hypothetical protein		233	PLF_1716_00092042	PGF_08225224
			Cp		fig|65058.108.peg.1853		hypothetical protein		93	PLF_1716_00025807	PGF_08225224
			Cp		fig|65058.108.peg.1854	CBE74_08465	hypothetical protein		311	PLF_1716_00059830	PGF_00292448
			Cp		fig|65058.108.peg.1855	CBE74_08470	Transmembrane protein MT2276, clustered with lipoate gene		256	PLF_1716_00000830	PGF_00060585
			Cp		fig|65058.108.peg.1856	CBE74_08475	putative membrane protein		157	PLF_1716_00001316	PGF_02873114
			Cp		fig|65058.108.peg.1857	CBE74_08480	Glutamine synthetase type I (EC 6.3.1.2)	GO:0004356|glutamate-ammonia ligase activity	478	PLF_1716_00000007	PGF_00275905
13	2029016..2035120		Cp		fig|65058.108.peg.2098	CBE74_09520	hypothetical protein		77	PLF_1716_00099006	PGF_10099535
			Cp		fig|65058.108.peg.2099	CBE74_09525	hypothetical protein		70	PLF_1716_00097977	PGF_08768191
			Cp		fig|65058.108.peg.2100		hypothetical protein		66	PLF_1716_00097860	PGF_09218614
			Cp		fig|65058.108.peg.2101	CBE74_09530	hypothetical protein
			Cp		fig|65058.108.peg.2102	CBE74_09535	hypothetical protein		127	PLF_1716_00002315	PGF_01361219
			Cp		fig|65058.108.peg.2103		hypothetical protein		40	PLF_1716_00094774	PGF_10003023
			Cp		fig|65058.108.peg.2104		Lead, cadmium, zinc and mercury transporting ATPase (EC 3.6.3.3) (EC 3.6.3.5); Copper-translocating P-type ATPase (EC 3.6.3.4)	GO:0008551|cadmium-exporting ATPase activity;GO:0016463|zinc-exporting ATPase activity;GO:0004008|copper-exporting ATPase activity	595	PLF_1716_00001584	PGF_07109475
			Cp		fig|65058.108.peg.2105		hypothetical protein		79	PLF_1716_00022126	PGF_01360292
			Cp		fig|65058.108.peg.2106		hypothetical protein		63	PLF_1716_00099101	PGF_09721391
			Cp		fig|65058.108.peg.2107		hypothetical protein		57	PLF_1716_00008159	PGF_00383334
			Cp	IV	fig|65058.108.peg.2108		hypothetical protein		130	PLF_1716_00008159	PGF_00383334
			Cp	IV	fig|65058.108.rna.51	CBE74_09555	tRNA-Ala
14	2109299..2139505		Cp, Cul	IV	fig|65058.108.peg.2178	CBE74_09915	hypothetical protein		314	PLF_1716_00007223	PGF_08225224
			Cp, Cul	IV	fig|65058.108.peg.2179		hypothetical protein		338	PLF_1716_00055990	PGF_08225224
			Cp, Cul	IV	fig|65058.108.peg.2180		hypothetical protein		166	PLF_1716_00115108	PGF_08225224
			Cp, Cul	IV	fig|65058.108.peg.2181		hypothetical protein		72	PLF_1716_00097320	PGF_09919971
			Cp, Cul	IV	fig|65058.108.peg.2182		hypothetical protein		130	PLF_1716_00036662	PGF_08225224
			Cp, Cul	IV	fig|65058.108.peg.2183		hypothetical protein		42	PLF_1716_00074362	PGF_01363877
			Cp, Cul	IV	fig|65058.108.peg.2184		hypothetical protein		40	PLF_1716_00100631	PGF_09671540
			Cp, Cul	IV	fig|65058.108.peg.2185	CBE74_09925	hypothetical protein		456	PLF_1716_00082553	PGF_08225224
			Cp, Cul	IV	fig|65058.108.peg.2186	CBE74_09930	putative secreted protein		111	PLF_1716_00003970	PGF_01373601
			Cp, Cul	IV	fig|65058.108.peg.2187	CBE74_09935	putative membrane protein		47	PLF_1716_00002927	PGF_01365873
			Cp, Cul	IV	fig|65058.108.peg.2188		hypothetical protein		89	PLF_1716_00041064	PGF_01374997
			Cp, Cul	IV	fig|65058.108.peg.2189	CBE74_09940	hypothetical protein		124	PLF_1716_00074349	PGF_06901556
			Cp, Cul	IV	fig|65058.108.peg.2190		hypothetical protein		54	PLF_1716_00100401	PGF_09637567
			Cp, Cul	IV	fig|65058.108.peg.2191	CBE74_09945	hypothetical protein		417	PLF_1716_00029592	PGF_08225224
			Cp, Cul	IV	fig|65058.108.peg.2192	CBE74_09950	hypothetical protein		615	PLF_1716_00012922	PGF_12898378
			Cp, Cul	IV	fig|65058.108.peg.2193	CBE74_09955	hypothetical protein		376	PLF_1716_00099023	PGF_08225224
			Cp, Cul	IV	fig|65058.108.peg.2194	CBE74_09960	hypothetical protein		278	PLF_1716_00009058	PGF_01382034
			Cp, Cul	IV	fig|65058.108.peg.2195		hypothetical protein		72	PLF_1716_00087906	PGF_01381911
			Cp, Cul	IV	fig|65058.108.peg.2196		hypothetical protein		52	PLF_1716_00099503	PGF_09671448
			Cp, Cul	IV	fig|65058.108.peg.2197	CBE74_09965	hypothetical protein		87	PLF_1716_00090114	PGF_06522776
			Cp, Cul	IV	fig|65058.108.peg.2198	CBE74_09970	hypothetical protein		431	PLF_1716_00019512	PGF_01358483
			Cp, Cul	IV	fig|65058.108.peg.2199		hypothetical protein		40	PLF_1716_00095918	PGF_10288376
			Cp, Cul	IV	fig|65058.108.peg.2200	CBE74_09975	hypothetical protein		239	PLF_1716_00073800	PGF_03149215
			Cp, Cul	IV	fig|65058.108.peg.2201	CBE74_09980	hypothetical protein		298	PLF_1716_00099775	PGF_08225224
			Cp, Cul	IV	fig|65058.108.peg.2202		hypothetical protein		52	PLF_1716_00099081	PGF_10127226
			Cp, Cul	IV	fig|65058.108.peg.2203	CBE74_09985	hypothetical protein		322	PLF_1716_00006778	PGF_08225224
			Cp, Cul	IV	fig|65058.108.peg.2204	CBE74_09990	hypothetical protein		74	PLF_1716_00095686	PGF_08748208
			Cp, Cul	IV	fig|65058.108.peg.2205	CBE74_09995	hypothetical protein		134	PLF_1716_00103041	PGF_08225224
			Cp, Cul	IV	fig|65058.108.peg.2206	CBE74_10000	hypothetical protein		141	PLF_1716_00021628	PGF_10408700
			Cp, Cul	IV	fig|65058.108.peg.2207		hypothetical protein		37	PLF_1716_00099289	PGF_09183868
			Cp, Cul	IV	fig|65058.108.peg.2208	CBE74_10005	hypothetical protein		305	PLF_1716_00081931	PGF_00693732
			Cp, Cul	IV	fig|65058.108.peg.2209	CBE74_10010	hypothetical protein		127	PLF_1716_00095966	PGF_09380072
			Cp, Cul	IV	fig|65058.108.peg.2210	CBE74_10015	hypothetical protein		92	PLF_1716_00097271	PGF_08457150
			Cp, Cul	IV	fig|65058.108.peg.2211	CBE74_10020	hypothetical protein		107	PLF_1716_00098973	PGF_08456423
			Cp, Cul	IV	fig|65058.108.peg.2212		hypothetical protein		52	PLF_1716_00095520	PGF_08643915
			Cp, Cul	IV	fig|65058.108.peg.2213		hypothetical protein		42	PLF_1716_00037171	PGF_01371052
			Cp, Cul	IV	fig|65058.108.peg.2214	CBE74_10025	hypothetical protein		102	PLF_1716_00104729	PGF_10421292
			Cp, Cul	IV	fig|65058.108.peg.2215	CBE74_10030	hypothetical protein		306	PLF_1716_00102492	PGF_10420072
			Cp, Cul	IV	fig|65058.108.peg.2216	CBE74_10035	hypothetical protein		132	PLF_1716_00036326	PGF_01371290
			Cp, Cul	IV	fig|65058.108.peg.2217		hypothetical protein		55	PLF_1716_00061585	PGF_05302192
			Cp, Cul	IV	fig|65058.108.peg.2218	CBE74_10040	hypothetical protein		151	PLF_1716_00076964	PGF_05302192
			Cp, Cul	IV	fig|65058.108.peg.2219	CBE74_10045	hypothetical protein		244	PLF_1716_00061585	PGF_05302192
			Cp, Cul	IV	fig|65058.108.peg.2220		hypothetical protein		55	PLF_1716_00097354	PGF_10068684
			Cp, Cul	IV	fig|65058.108.peg.2221		hypothetical protein		448	PLF_1716_00081824	PGF_08225224
			Cp, Cul	IV	fig|65058.108.peg.2222		hypothetical protein		52	PLF_1716_00100626	PGF_08470292
			Cp, Cul	IV	fig|65058.108.peg.2223		hypothetical protein		43	PLF_1716_00104828	PGF_04142611
			Cp, Cul	IV	fig|65058.108.peg.2224	CBE74_10055	hypothetical protein		136	PLF_1716_00104828	PGF_04142611
			Cp, Cul	IV	fig|65058.108.peg.2225	CBE74_10060	hypothetical protein		305	PLF_1716_00072521	PGF_08225224
			Cp, Cul	IV	fig|65058.108.peg.2226		hypothetical protein		78	PLF_1716_00115910	PGF_08225224
			Cp, Cul	IV	fig|65058.108.peg.2227	CBE74_10065	hypothetical protein		132	PLF_1716_00114220	PGF_08225224
15	2255307..2261370		Cp		fig|65058.108.peg.2358	CBE74_10655	hypothetical protein		299	PLF_1716_00005113	PGF_08225224
			Cp		fig|65058.108.peg.2359		hypothetical protein		182	PLF_1716_00096299	PGF_08629065
			Cp		fig|65058.108.peg.2360	CBE74_10660	hypothetical protein		319	PLF_1716_00006760	PGF_01381114
			Cp		fig|65058.108.peg.2361	CBE74_10665	hypothetical protein		204	PLF_1716_00100180	PGF_09032550
			Cp		fig|65058.108.peg.2362	CBE74_10670	hypothetical protein		247	PLF_1716_00094221	PGF_09393539
			Cp		fig|65058.108.peg.2363	CBE74_10675	hypothetical protein		198	PLF_1716_00095543	PGF_09505115
			Cp		fig|65058.108.peg.2364	CBE74_10680	hypothetical protein		166	PLF_1716_00096527	PGF_09207695
16	2517632..2529863	ME	Cp		fig|65058.108.peg.2609	CBE74_11735	Uncharacterized amino acid permease, GabP family		335	PLF_1716_00001860	PGF_00404070
			Cp		fig|65058.108.peg.2610		hypothetical protein		76	PLF_1716_00075298	PGF_01357232
			Cp		fig|65058.108.peg.2611	CBE74_11740	Succinate-semialdehyde dehydrogenase [NAD(P)+] (EC 1.2.1.16)	GO:0009013|succinate-semialdehyde dehydrogenase [NAD(P)+] activity	484	PLF_1716_00001973	PGF_07204877
			Cp		fig|65058.108.peg.2612	CBE74_11745	Gamma-aminobutyrate:alpha-ketoglutarate aminotransferase (EC 2.6.1.19)	GO:0003867|4-aminobutyrate transaminase activity	444	PLF_1716_00012509	PGF_04337880
			Cp		fig|65058.108.peg.2613	CBE74_11750	hypothetical protein		469	PLF_1716_00092296	PGF_01354275
			Cp		fig|65058.108.peg.2614	CBE74_11755	Succinate-semialdehyde dehydrogenase [NAD] (EC 1.2.1.24); Succinate-semialdehyde dehydrogenase [NADP+] (EC 1.2.1.79)	GO:0004777|succinate-semialdehyde dehydrogenase (NAD+) activity	333	PLF_1716_00001456	PGF_02075427
			Cp		fig|65058.108.peg.2615		hypothetical protein		119	PLF_1716_00095052	PGF_09307973
			Cp		fig|65058.108.peg.2616	CBE74_11760	Uncharacterized amino acid permease, GabP family		508	PLF_1716_00005049	PGF_00778630
			Cp		fig|65058.108.peg.2617	CBE74_11765	hypothetical protein		302	PLF_1716_00009002	PGF_01382003
			Cp		fig|65058.108.peg.2618	CBE74_11770	Monoamine/putrescine oxidase (EC 1.4.3.10)	GO:0050232|putrescine oxidase activity	494	PLF_1716_00003009	PGF_00022603
			Cp		fig|65058.108.peg.2619	CBE74_11775	Transcriptional regulator, AcrR family		224	PLF_1716_00005517	PGF_07182652
Cp		Corynebacterium pseudotuberculosis ATCC19410
Cul		Corynebacterium ulcerans NTCT7910
